# Serum preprocessing workflows differentially shape biological readout in data-independent acquisition proteomics of systemic juvenile idiopathic arthritis

**DOI:** 10.64898/2026.08.15.745022

**Authors:** Hironori Sato, Shinji Akioka, Ryo Konno, Yusei Okuda, Osamu Ohara, Yusuke Kawashima

## Abstract

Serum proteomics is increasingly used for minimally invasive biomarker discovery and disease phenotyping, and the choice of serum preprocessing workflow can shape proteome depth, quantitative characteristics, and downstream biological readouts. However, disease-oriented comparisons within a single cohort remain limited. Here, we compared four serum preprocessing workflows—Top14 depletion (TOP14D), tomato lectin affinity purification (TomAP), and two nanoparticle-based enrichment workflows (NPA and NPB)—using serum from six patients with systemic juvenile idiopathic arthritis (sJIA) and six age- and sex-matched healthy controls, and analyzed them using unified data-independent acquisition mass spectrometry (DIA-MS) and a statistical pipeline. We evaluated proteome depth, missingness, quantitative characteristics, group separation, differential abundance signatures, pathway enrichment, curated sJIA-related gene set coverage, pre-ranked gene set enrichment analysis (GSEA) results, and detection of inflammasome/interferon-related proteins. TomAP yielded the greatest proteome depth (7612 proteins), followed by NPB (6735 proteins) and NPA (6602 proteins), whereas TOP14D yielded the smallest protein set (3303 proteins). Principal component analysis (PCA) showed a separation between the sJIA and control groups for all workflows. Differentially expressed proteins (DEPs) showed limited overlap, with only 75 DEPs common to all four workflows. Functional enrichment patterns were workflow-dependent; TOP14D and TomAP mainly captured neutrophil/myeloid and inflammatory processes, whereas NPA and NPB captured RNA processing- and translation-related signals. TomAP showed relatively broad coverage and positive enrichment of curated sJIA-related gene sets associated with inflammation, innate immunity, and macrophage activation syndrome (MAS). Inflammasome/interferon-related proteins, including NLRC4, PYCARD, GSDMD, MEFV, IL-18, OAS3, and MYD88, showed workflow-dependent detectability and differential abundance. These findings support a disease-oriented benchmark for fit-for-purpose workflow selection according to the disease axis and analytical objective rather than proteome depth alone.
