## Supplemental Figures and Tables for "Serum preprocessing workflows differentially shape biological readout in data-independent acquisition proteomics of systemic juvenile idiopathic arthritis": TableS1_AcutePhase_dataset.csv

#	Uniprot ID	Gene name	Protein name	SourceID
1	P01023	A2M	alpha-2-macroglobulin	GO:0006953
2	P02765	AHSG	alpha 2-HS glycoprotein	GO:0006953
3	P02743	APCS	amyloid P component, serum	GO:0006953
4	V9HWP0	APCS	amyloid P component, serum	GO:0006953
5	A0A024R1M8	APOL2	apolipoprotein L2	GO:0006953
6	Q9BQE5	APOL2	apolipoprotein L2	GO:0006953
7	P00966	ASS1	argininosuccinate synthase 1	GO:0006953
8	Q5T6L4	ASS1	argininosuccinate synthase 1	GO:0006953
9	P46663	BDKRB1	bradykinin receptor B1	hsa04610
10	P30411	BDKRB2	bradykinin receptor B2	hsa04610
11	A0A024RAG6	C1QA	complement C1q A chain	hsa04610
12	P02745	C1QA	complement C1q A chain	hsa04610
13	A0A024RAB9	C1QB	complement C1q B chain	hsa04610
14	P02746	C1QB	complement C1q B chain	hsa04610
15	A0A024RAA7	C1QC	complement C1q C chain	hsa04610
16	P02747	C1QC	complement C1q C chain	hsa04610
17	P00736	C1R	complement C1r	hsa04610
18	F8WCZ6	C1S	complement C1s	hsa04610
19	P09871	C1S	complement C1s	hsa04610
20	P06681	C2	complement C2	hsa04610
21	Q53HP3	C2	complement C2	hsa04610
22	Q5JP69	C2	complement C2	hsa04610
23	B4DQI1	C2	complement C2	hsa04610
24	A0A0G2JL69	C2	complement C2	hsa04610
25	B4DV48	C2	complement C2	hsa04610
26	Q8N6L6	C2	complement C2	hsa04610
27	B4DR57	C3	complement C3	hsa04610
28	P01024	C3	complement C3	hsa04610
29	V9HWA9	C3	complement C3	hsa04610
30	A8K2H7	C3AR1	complement C3a receptor 1	hsa04610
31	Q16581	C3AR1	complement C3a receptor 1	hsa04610
32	P0C0L4	C4A	complement C4A (Rodgers blood group)	hsa04610
33	P04003	C4BPA	complement component 4 binding protein alpha	hsa04610
34	P20851	C4BPB	complement component 4 binding protein beta	hsa04610
35	P0C0L5	C4B_2	complement component 4B (Chido blood group), copy 2	hsa04610
36	P01031	C5	complement C5	hsa04610
37	Q59GS8	C5	complement C5	hsa04610
38	P21730	C5AR1	complement C5a receptor 1	hsa04610
39	P13671	C6	complement C6	hsa04610
40	P10643	C7	complement C7	hsa04610
41	Q05CI3	C7	complement C7	hsa04610
42	P07357	C8A	complement C8 alpha chain	hsa04610
43	P07358	C8B	complement C8 beta chain	hsa04610
44	B7Z555	C8B	complement C8 beta chain	hsa04610
45	B7Z550	C8B	complement C8 beta chain	hsa04610
46	P07360	C8G	complement C8 gamma chain	hsa04610
47	P02748	C9	complement C9	hsa04610
48	Q86VB7	CD163	CD163 molecule	GO:0006953
49	P15529	CD46	CD46 molecule	hsa04610
50	P08174	CD55	CD55 molecule (Cromer blood group)	hsa04610
51	B1AP13	CD55	CD55 molecule (Cromer blood group)	hsa04610
52	P13987	CD59	CD59 molecule (CD59 blood group)	hsa04610
53	Q6FHM9	CD59	CD59 molecule (CD59 blood group)	hsa04610
54	P17676	CEBPB	CCAAT enhancer binding protein beta	GO:0006953
55	A0A1U9X7H8	CFB	complement factor B	hsa04610
56	P00751	CFB	complement factor B	hsa04610
57	A6XNE2	CFD	complement factor D	hsa04610
58	K7ERG9	CFD	complement factor D	hsa04610
59	P00746	CFD	complement factor D	hsa04610
60	A0A024R962	CFH	complement factor H	hsa04610
61	P08603	CFH	complement factor H	hsa04610
62	A0A0D9SG88	CFH	complement factor H	hsa04610
63	Q03591	CFHR1	complement factor H related 1	hsa04610
64	P36980	CFHR2	complement factor H related 2	hsa04610
65	Q02985	CFHR3	complement factor H related 3	hsa04610
66	Q92496	CFHR4	complement factor H related 4	hsa04610
67	Q9BXR6	CFHR5	complement factor H related 5	hsa04610
68	A8K3L0	CFI	complement factor I	hsa04610
69	P05156	CFI	complement factor I	hsa04610
70	B4DRF2	CFI	complement factor I	hsa04610
71	Q8WW88	CFI	complement factor I	hsa04610
72	G3XAM2	CFI	complement factor I	hsa04610
73	P10909	CLU	clusterin	hsa04610
74	P21554	CNR1	cannabinoid receptor 1	GO:0006953
75	S5TLS4	CNR1	cannabinoid receptor 1	GO:0006953
76	V5KA96	CNR1	cannabinoid receptor 1	GO:0006953
77	A0A087WSY5	CPB2	carboxypeptidase B2	hsa04610
78	Q96IY4	CPB2	carboxypeptidase B2	hsa04610
79	P17927	CR1	complement C3b/C4b receptor 1 (Knops blood group)	hsa04610
80	E9PDY4	CR1	complement C3b/C4b receptor 1 (Knops blood group)	hsa04610
81	Q2VPA4	CR1L	complement C3b/C4b receptor 1 like	hsa04610
82	P20023	CR2	complement C3d receptor 2	hsa04610
83	P02741	CRP	C-reactive protein	GO:0006953
84	P24530	EDNRB	endothelin receptor type B	GO:0006953
85	A0A024R638	EDNRB	endothelin receptor type B	GO:0006953
86	A0A024R645	EDNRB	endothelin receptor type B	GO:0006953
87	G9JKG7	EPO	erythropoietin	GO:0006953
88	P01588	EPO	erythropoietin	GO:0006953
89	P00742	F10	coagulation factor X	hsa04610
90	Q5JVE7	F10	coagulation factor X	hsa04610
91	Q5JVE8	F10	coagulation factor X	hsa04610
92	P03951	F11	coagulation factor XI	hsa04610
93	P00748	F12	coagulation factor XII	hsa04610
94	Q8IZZ5	F12	coagulation factor XII	hsa04610
95	P00488	F13A1	coagulation factor XIII A chain	hsa04610
96	P05160	F13B	coagulation factor XIII B chain	hsa04610
97	P00734	F2	coagulation factor II, thrombin	GO:0006953
98	P25116	F2R	coagulation factor II thrombin receptor	hsa04610
99	A0A024RAP7	F2R	coagulation factor II thrombin receptor	hsa04610
100	O00254	F2RL2	coagulation factor II thrombin receptor like 2	hsa04610
101	Q96RI0	F2RL3	F2R like thrombin or trypsin receptor 3	hsa04610
102	P13726	F3	coagulation factor III, tissue factor	hsa04610
103	P12259	F5	coagulation factor V	hsa04610
104	P08709	F7	coagulation factor VII	hsa04610
105	B4DPM2	F7	coagulation factor VII	hsa04610
106	F5H8B0	F7	coagulation factor VII	hsa04610
107	P00451	F8	coagulation factor VIII	GO:0006953
108	P00740	F9	coagulation factor IX	hsa04610
109	P02671	FGA	fibrinogen alpha chain	hsa04610
110	P02675	FGB	fibrinogen beta chain	hsa04610
111	V9HVY1	FGB	fibrinogen beta chain	hsa04610
112	A0A140VJJ6	FGG	fibrinogen gamma chain	hsa04610
113	P02679	FGG	fibrinogen gamma chain	hsa04610
114	B7ZLE5	FN1	fibronectin 1	GO:0006953
115	P02751	FN1	fibronectin 1	GO:0006953
116	Q6MZM7	FN1	fibronectin 1	GO:0006953
117	Q9UQS6	FN1	fibronectin 1	GO:0006953
118	Q6MZF4	FN1	fibronectin 1	GO:0006953
119	Q6N084	FN1	fibronectin 1	GO:0006953
120	Q30201	HFE	homeostatic iron regulator	GO:0006953
121	B4DV50	HFE	homeostatic iron regulator	GO:0006953
122	F8W7W8	HFE	homeostatic iron regulator	GO:0006953
123	P00738	HP	haptoglobin	GO:0006953
124	Q6PEJ8	HP	haptoglobin	GO:0006953
125	A0A0C4DGL8	HP	haptoglobin	GO:0006953
126	P01583	IL1A	interleukin 1 alpha	GO:0006953
127	P01584	IL1B	interleukin 1 beta	GO:0006953
128	Q9GZX6	IL22	interleukin 22	GO:0006953
129	B4DVM1	IL6	interleukin 6	GO:0006953
130	P05231	IL6	interleukin 6	GO:0006953
131	Q75MH2	IL6	interleukin 6	GO:0006953
132	B5MC21	IL6	interleukin 6	GO:0006953
133	B4DNQ5	IL6	interleukin 6	GO:0006953
134	A0N0L5	IL6R	interleukin 6 receptor	GO:0006953
135	P08887	IL6R	interleukin 6 receptor	GO:0006953
136	A0A087WTB5	IL6R	interleukin 6 receptor	GO:0006953
137	I3WAC9	INS	insulin	GO:0006953
138	P01308	INS	insulin	GO:0006953
139	P11215	ITGAM	integrin subunit alpha M	hsa04610
140	P20702	ITGAX	integrin subunit alpha X	hsa04610
141	H3BN02	ITGAX	integrin subunit alpha X	hsa04610
142	P05107	ITGB2	integrin subunit beta 2	hsa04610
143	B4E0R1	ITGB2	integrin subunit beta 2	hsa04610
144	B7ZKJ8	ITIH4	inter-alpha-trypsin inhibitor heavy chain 4	GO:0006953
145	Q14624	ITIH4	inter-alpha-trypsin inhibitor heavy chain 4	GO:0006953
146	B2RMS9	ITIH4	inter-alpha-trypsin inhibitor heavy chain 4	GO:0006953
147	A8K9A9	KLKB1	kallikrein B1	hsa04610
148	P03952	KLKB1	kallikrein B1	hsa04610
149	B4DMX2	KLKB1	kallikrein B1	hsa04610
150	E9PBC5	KLKB1	kallikrein B1	hsa04610
151	P01042	KNG1	kininogen 1	hsa04610
152	P18428	LBP	lipopolysaccharide binding protein	GO:0006953
153	Q8TCF0	LBP	lipopolysaccharide binding protein	GO:0006953
154	P48740	MASP1	MBL associated serine protease 1	hsa04610
155	O00187	MASP2	MBL associated serine protease 2	hsa04610
156	P11226	MBL2	mannose binding lectin 2	GO:0006953
157	Q96LB2	MRGPRX1	MAS related GPR family member X1	GO:0006953
158	W8W3P5	MRGPRX1	MAS related GPR family member X1	GO:0006953
159	P02763	ORM1	orosomucoid 1	GO:0006953
160	P19652	ORM2	orosomucoid 2	GO:0006953
161	P00750	PLAT	plasminogen activator, tissue type	hsa04610
162	B4DN26	PLAT	plasminogen activator, tissue type	hsa04610
163	P00749	PLAU	plasminogen activator, urokinase	hsa04610
164	Q59GZ8	PLAU	plasminogen activator, urokinase	hsa04610
165	B4DNJ4	PLAU	plasminogen activator, urokinase	hsa04610
166	A0A024QZM9	PLAU	plasminogen activator, urokinase	hsa04610
167	Q03405	PLAUR	plasminogen activator, urokinase receptor	hsa04610
168	M0R1I2	PLAUR	plasminogen activator, urokinase receptor	hsa04610
169	P00747	PLG	plasminogen	hsa04610
170	Q5TEH5	PLG	plasminogen	hsa04610
171	O15162	PLSCR1	phospholipid scramblase 1	GO:0006953
172	P04070	PROC	protein C, inactivator of coagulation factors Va and VIIIa	hsa04610
173	Q9UNN8	PROCR	protein C receptor	hsa04610
174	A0A0S2Z4K3	PROS1	protein S	hsa04610
175	P07225	PROS1	protein S	hsa04610
176	A0A0S2Z4L3	PROS1	protein S	hsa04610
177	P43115	PTGER3	prostaglandin E receptor 3	GO:0006953
178	O00325	PTGER3	prostaglandin E receptor 3	GO:0006953
179	O14684	PTGES	prostaglandin E synthase	GO:0006953
180	P35354	PTGS2	prostaglandin-endoperoxide synthase 2	GO:0006953
181	Q06141	REG3A	regenerating family member 3 alpha	GO:0006953
182	Q53S56	REG3A	regenerating family member 3 alpha	GO:0006953
183	Q6UW15	REG3G	regenerating family member 3 gamma	GO:0006953
184	P0DJI8	SAA1	serum amyloid A1	GO:0006953
185	P0DJI9	SAA2	serum amyloid A2	GO:0006953
186	P35542	SAA4	serum amyloid A4, constitutive	GO:0006953
187	E9KL23	SERPINA1	serpin family A member 1	GO:0006953
188	P01009	SERPINA1	serpin family A member 1	GO:0006953
189	A0A024R6P0	SERPINA3	serpin family A member 3	GO:0006953
190	P01011	SERPINA3	serpin family A member 3	GO:0006953
191	A0A024R6N9	SERPINA5	serpin family A member 5	hsa04610
192	B4DDH1	SERPINA5	serpin family A member 5	hsa04610
193	P05154	SERPINA5	serpin family A member 5	hsa04610
194	P05120	SERPINB2	serpin family B member 2	hsa04610
195	A0A024R944	SERPINC1	serpin family C member 1	hsa04610
196	P01008	SERPINC1	serpin family C member 1	hsa04610
197	P05546	SERPIND1	serpin family D member 1	hsa04610
198	Q8IVC0	SERPIND1	serpin family D member 1	hsa04610
199	A0A024QYT5	SERPINE1	serpin family E member 1	hsa04610
200	P05121	SERPINE1	serpin family E member 1	hsa04610
201	A0A024R498	SERPINE2	serpin family E member 2	hsa04610
202	P07093	SERPINE2	serpin family E member 2	hsa04610
203	A0A024R451	SERPINE2	serpin family E member 2	hsa04610
204	P08697	SERPINF2	serpin family F member 2	GO:0006953
205	E9KL26	SERPING1	serpin family G member 1	hsa04610
206	P05155	SERPING1	serpin family G member 1	hsa04610
207	Q6IA17	SIGIRR	single Ig and TIR domain containing	GO:0006953
208	C9JFX4	SIGIRR	single Ig and TIR domain containing	GO:0006953
209	P10646	TFPI	tissue factor pathway inhibitor	hsa04610
210	Q9UP52	TFR2	transferrin receptor 2	GO:0006953
211	P02786	TFRC	transferrin receptor	GO:0006953
212	Q7Z3E0	TFRC	transferrin receptor	GO:0006953
213	G3V0E5	TFRC	transferrin receptor	GO:0006953
214	B7Z2I6	TFRC	transferrin receptor	GO:0006953
215	A8K6Q8	TFRC	transferrin receptor	GO:0006953
216	P07204	THBD	thrombomodulin	hsa04610
217	P01375	TNF	tumor necrosis factor	GO:0006953
218	Q5STB3	TNF	tumor necrosis factor	GO:0006953
219	Q9Y6Q6	TNFRSF11A	TNF receptor superfamily member 11a	GO:0006953
220	O14788	TNFSF11	TNF superfamily member 11	GO:0006953
221	Q5T9Y4	TNFSF11	TNF superfamily member 11	GO:0006953
222	Q54A98	TNFSF11	TNF superfamily member 11	GO:0006953
223	Q8NER1	TRPV1	transient receptor potential cation channel subfamily V member 1	GO:0006953
224	P22309	UGT1A1	UDP glucuronosyltransferase family 1 member A1	GO:0006953
225	Q5DT03	UGT1A1	UDP glucuronosyltransferase family 1 member A1	GO:0006953
226	Q9Y279	VSIG4	V-set and immunoglobulin domain containing 4	hsa04610
227	D9ZGG2	VTN	vitronectin	hsa04610
228	P04004	VTN	vitronectin	hsa04610
229	P04275	VWF	von Willebrand factor	hsa04610
