## Supplemental Figures and Tables for "Serum preprocessing workflows differentially shape biological readout in data-independent acquisition proteomics of systemic juvenile idiopathic arthritis": TableS2_neutrophil_dataset.csv

#	Uniprot ID	Gene name	Protein name	SourceID
1	P60709	ACTB	actin beta	hsa04613
2	Q1KLZ0	ACTB	actin beta	hsa04613
3	P63261	ACTG1	actin gamma 1	hsa04613
4	A0A1U9X785	AGER	advanced glycosylation end-product specific receptor	hsa04613
5	B4DNX3	AGER	advanced glycosylation end-product specific receptor	hsa04613
6	Q15109	AGER	advanced glycosylation end-product specific receptor	hsa04613
7	B0LPE5	AKT1	AKT serine/threonine kinase 1	hsa04613
8	P31749	AKT1	AKT serine/threonine kinase 1	hsa04613
9	B3KVH4	AKT1	AKT serine/threonine kinase 1	hsa04613
10	B4DG79	AKT2	AKT serine/threonine kinase 2	hsa04613
11	P31751	AKT2	AKT serine/threonine kinase 2	hsa04613
12	Q9Y243	AKT3	AKT serine/threonine kinase 3	hsa04613
13	P12429	ANXA3	annexin A3	GO:0043312
14	H0YK62	AQP9	aquaporin 9	hsa04613
15	O43315	AQP9	aquaporin 9	hsa04613
16	O95352	ATG7	autophagy related 7	hsa04613
17	B3KQM6	ATG7	autophagy related 7	hsa04613
18	P20160	AZU1	azurocidin 1	hsa04613
19	P11274	BCR	BCR activator of RhoGEF and GTPase	GO:0043312
20	B4DR57	C3	complement C3	hsa04613
21	P01024	C3	complement C3	hsa04613
22	V9HWA9	C3	complement C3	hsa04613
23	P01031	C5	complement C5	hsa04613
24	Q59GS8	C5	complement C5	hsa04613
25	P21730	C5AR1	complement C5a receptor 1	hsa04613
26	J3KNB4	CAMP	cathelicidin antimicrobial peptide	hsa04613
27	P49913	CAMP	cathelicidin antimicrobial peptide	hsa04613
28	P29466	CASP1	caspase 1	hsa04613
29	A8K249	CASP1	caspase 1	hsa04613
30	A8K257	CASP1	caspase 1	hsa04613
31	P49662	CASP4	caspase 4	hsa04613
32	A0A087WVM2	CD177	CD177 molecule	GO:0043312
33	Q8N6Q3	CD177	CD177 molecule	GO:0043312
34	P51790	CLCN3	chloride voltage-gated channel 3	hsa04613
35	B3KXK0	CLCN3	chloride voltage-gated channel 3	hsa04613
36	P51793	CLCN4	chloride voltage-gated channel 4	hsa04613
37	A8K4H5	CLCN5	chloride voltage-gated channel 5	hsa04613
38	P51795	CLCN5	chloride voltage-gated channel 5	hsa04613
39	B3KRR2	CLCN5	chloride voltage-gated channel 5	hsa04613
40	V9GYG7	CLCN5	chloride voltage-gated channel 5	hsa04613
41	Q68D78	CLEC7A	C-type lectin domain containing 7A	hsa04613
42	Q9BXN2	CLEC7A	C-type lectin domain containing 7A	hsa04613
43	A0A024RAN9	CLEC7A	C-type lectin domain containing 7A	hsa04613
44	A0A0S2Z5Q1	CLEC7A	C-type lectin domain containing 7A	hsa04613
45	P17927	CR1	complement C3b/C4b receptor 1 (Knops blood group)	hsa04613
46	E9PDY4	CR1	complement C3b/C4b receptor 1 (Knops blood group)	hsa04613
47	Q2VPA4	CR1L	complement C3b/C4b receptor 1 like	hsa04613
48	P08311	CTSG	cathepsin G	hsa04613
49	B4DT46	CYBA	cytochrome b-245 alpha chain	hsa04613
50	P13498	CYBA	cytochrome b-245 alpha chain	hsa04613
51	H3BNP7	CYBA	cytochrome b-245 alpha chain	hsa04613
52	A0A0S2Z3S6	CYBB	cytochrome b-245 beta chain	hsa04613
53	P04839	CYBB	cytochrome b-245 beta chain	hsa04613
54	P08246	ELANE	elastase, neutrophil expressed	hsa04613
55	P12314	FCGR1A	Fc gamma receptor Ia	hsa04613
56	P12318	FCGR2A	Fc gamma receptor IIa	hsa04613
57	M9MML0	FCGR3A	Fc gamma receptor IIIa	hsa04613
58	P08637	FCGR3A	Fc gamma receptor IIIa	hsa04613
59	O75015	FCGR3B	Fc gamma receptor IIIb	hsa04613
60	M9MML6	FCGR3B	Fc gamma receptor IIIb	hsa04613
61	A0A087WZR4	FCGR3B	Fc gamma receptor IIIb	hsa04613
62	A0A087WU90	FCGR3B	Fc gamma receptor IIIb	hsa04613
63	P02671	FGA	fibrinogen alpha chain	hsa04613
64	P02675	FGB	fibrinogen beta chain	hsa04613
65	V9HVY1	FGB	fibrinogen beta chain	hsa04613
66	A0A140VJJ6	FGG	fibrinogen gamma chain	hsa04613
67	P02679	FGG	fibrinogen gamma chain	hsa04613
68	P21462	FPR1	formyl peptide receptor 1	hsa04613
69	A0A024R4P3	FPR2	formyl peptide receptor 2	hsa04613
70	P25090	FPR2	formyl peptide receptor 2	hsa04613
71	P25089	FPR3	formyl peptide receptor 3	hsa04613
72	Q6L5J4	FPR3	formyl peptide receptor 3	hsa04613
73	L7UYB8	GP1BA	glycoprotein Ib platelet subunit alpha	hsa04613
74	P07359	GP1BA	glycoprotein Ib platelet subunit alpha	hsa04613
75	P57764	GSDMD	gasdermin D	hsa04613
76	P0C5Y9	H2AB1	H2A.B variant histone 1	hsa04613
77	P0C5Z0	H2AB2	H2A.B variant histone 2	hsa04613
78	Q96QV6	H2AC1	H2A clustered histone 1	hsa04613
79	B2R5B3	H2AC11	H2A clustered histone 11	hsa04613
80	A3KPC7	H2AC12	H2A clustered histone 12	hsa04613
81	Q96KK5	H2AC12	H2A clustered histone 12	hsa04613
82	A4FTV9	H2AC13	H2A clustered histone 13	hsa04613
83	P0C0S8	H2AC13	H2A clustered histone 13	hsa04613
84	Q99878	H2AC14	H2A clustered histone 14	hsa04613
85	Q6FI13	H2AC19	H2A clustered histone 19	hsa04613
86	Q16777	H2AC20	H2A clustered histone 20	hsa04613
87	Q8IUE6	H2AC21	H2A clustered histone 21	hsa04613
88	Q7L7L0	H2AC25	H2A clustered histone 25	hsa04613
89	A0A024R017	H2AC6	H2A clustered histone 6	hsa04613
90	Q93077	H2AC6	H2A clustered histone 6	hsa04613
91	B2R5B6	H2AC7	H2A clustered histone 7	hsa04613
92	P20671	H2AC7	H2A clustered histone 7	hsa04613
93	P04908	H2AC8	H2A clustered histone 8	hsa04613
94	Q08AJ9	H2AC8	H2A clustered histone 8	hsa04613
95	A0A024RAS2	H2AJ	H2A.J histone	hsa04613
96	Q9BTM1	H2AJ	H2A.J histone	hsa04613
97	P16104	H2AX	H2A.X variant histone	hsa04613
98	P0C0S5	H2AZ1	H2A.Z variant histone 1	hsa04613
99	Q71UI9	H2AZ2	H2A.Z variant histone 2	hsa04613
100	Q96A08	H2BC1	H2B clustered histone 1	hsa04613
101	A0A024RCJ2	H2BC11	H2B clustered histone 11	hsa04613
102	P06899	H2BC11	H2B clustered histone 11	hsa04613
103	A0A024RCL8	H2BC12	H2B clustered histone 12	hsa04613
104	O60814	H2BC12	H2B clustered histone 12	hsa04613
105	Q99880	H2BC13	H2B clustered histone 13	hsa04613
106	Q99879	H2BC14	H2B clustered histone 14	hsa04613
107	A0A024RCJ9	H2BC15	H2B clustered histone 15	hsa04613
108	Q99877	H2BC15	H2B clustered histone 15	hsa04613
109	P23527	H2BC17	H2B clustered histone 17	hsa04613
110	Q5QNW6	H2BC18	H2B clustered histone 18	hsa04613
111	Q16778	H2BC21	H2B clustered histone 21	hsa04613
112	Q8N257	H2BC26	H2B clustered histone 26	hsa04613
113	P33778	H2BC3	H2B clustered histone 3	hsa04613
114	A0A024QZZ7	H2BC5	H2B clustered histone 5	hsa04613
115	P58876	H2BC5	H2B clustered histone 5	hsa04613
116	P62807	H2BC5	H2B clustered histone 5	hsa04613
117	B2R4S9	H2BC8	H2B clustered histone 8	hsa04613
118	Q93079	H2BC9	H2B clustered histone 9	hsa04613
119	Q7Z2G1	H2BW1	H2B.W histone 1	hsa04613
120	P0C1H6	H2BW2	H2B.W histone 2	hsa04613
121	W0TYI6	H2BW2	H2B.W histone 2	hsa04613
122	B2R4P9	H3-3A	H3.3 histone A	hsa04613
123	P84243	H3-3A	H3.3 histone A	hsa04613
124	Q16695	H3-4	H3.4 histone, cluster member	hsa04613
125	Q6NXT2	H3-5	H3.5 histone	hsa04613
126	P68431	H3C1	H3 clustered histone 1	hsa04613
127	Q71DI3	H3C14	H3 clustered histone 14	hsa04613
128	B2R4R0	H4C16	H4 histone 16	hsa04613
129	P62805	H4C16	H4 histone 16	hsa04613
130	Q99525	H4C7	H4 clustered histone 7	hsa04613
131	O14929	HAT1	histone acetyltransferase 1	hsa04613
132	Q13547	HDAC1	histone deacetylase 1	hsa04613
133	Q6IT96	HDAC1	histone deacetylase 1	hsa04613
134	Q969S8	HDAC10	histone deacetylase 10	hsa04613
135	Q96DB2	HDAC11	histone deacetylase 11	hsa04613
136	B5MCQ6	HDAC11	histone deacetylase 11	hsa04613
137	A0A024R2I1	HDAC11	histone deacetylase 11	hsa04613
138	Q92769	HDAC2	histone deacetylase 2	hsa04613
139	O15379	HDAC3	histone deacetylase 3	hsa04613
140	P56524	HDAC4	histone deacetylase 4	hsa04613
141	Q9UQL6	HDAC5	histone deacetylase 5	hsa04613
142	B4DZH6	HDAC6	histone deacetylase 6	hsa04613
143	Q9NSW6	HDAC6	histone deacetylase 6	hsa04613
144	A0A024QZ26	HDAC6	histone deacetylase 6	hsa04613
145	Q9UBN7	HDAC6	histone deacetylase 6	hsa04613
146	Q9BRX7	HDAC6	histone deacetylase 6	hsa04613
147	Q8WUI4	HDAC7	histone deacetylase 7	hsa04613
148	Q9BY41	HDAC8	histone deacetylase 8	hsa04613
149	Q9UKV0	HDAC9	histone deacetylase 9	hsa04613
150	B7Z3P7	HDAC9	histone deacetylase 9	hsa04613
151	A0A024RDR0	HMGB1	high mobility group box 1	hsa04613
152	P09429	HMGB1	high mobility group box 1	hsa04613
153	P08514	ITGA2B	integrin subunit alpha 2b	hsa04613
154	P20701	ITGAL	integrin subunit alpha L	hsa04613
155	B2RAL6	ITGAL	integrin subunit alpha L	hsa04613
156	P11215	ITGAM	integrin subunit alpha M	GO:0043312
157	P05107	ITGB2	integrin subunit beta 2	GO:0043312
158	B4E0R1	ITGB2	integrin subunit beta 2	GO:0043312
159	P05106	ITGB3	integrin subunit beta 3	hsa04613
160	P57053	LOC102724334	histone H2B type F-S-like	hsa04613
161	O75367	MACROH2A1	macroH2A.1 histone	hsa04613
162	A0A024QZP6	MACROH2A2	macroH2A.2 histone	hsa04613
163	Q9P0M6	MACROH2A2	macroH2A.2 histone	hsa04613
164	A4QPA9	MAP2K1	mitogen-activated protein kinase kinase 1	hsa04613
165	Q02750	MAP2K1	mitogen-activated protein kinase kinase 1	hsa04613
166	B4DFY5	MAP2K1	mitogen-activated protein kinase kinase 1	hsa04613
167	P36507	MAP2K2	mitogen-activated protein kinase kinase 2	hsa04613
168	O43318	MAP3K7	mitogen-activated protein kinase kinase kinase 7	hsa04613
169	P28482	MAPK1	mitogen-activated protein kinase 1	hsa04613
170	Q1HBJ4	MAPK1	mitogen-activated protein kinase 1	hsa04613
171	Q499G7	MAPK1	mitogen-activated protein kinase 1	hsa04613
172	Q15759	MAPK11	mitogen-activated protein kinase 11	hsa04613
173	P53778	MAPK12	mitogen-activated protein kinase 12	hsa04613
174	Q6N076	MAPK12	mitogen-activated protein kinase 12	hsa04613
175	A0A024RD04	MAPK13	mitogen-activated protein kinase 13	hsa04613
176	O15264	MAPK13	mitogen-activated protein kinase 13	hsa04613
177	L7RSM2	MAPK14	mitogen-activated protein kinase 14	hsa04613
178	Q16539	MAPK14	mitogen-activated protein kinase 14	hsa04613
179	A0A024RD15	MAPK14	mitogen-activated protein kinase 14	hsa04613
180	B4E0K5	MAPK14	mitogen-activated protein kinase 14	hsa04613
181	P27361	MAPK3	mitogen-activated protein kinase 3	hsa04613
182	Q9BWJ1	MAPK3	mitogen-activated protein kinase 3	hsa04613
183	L7RXH5	MAPK3	mitogen-activated protein kinase 3	hsa04613
184	P05164	MPO	myeloperoxidase	hsa04613
185	P42345	MTOR	mechanistic target of rapamycin kinase	hsa04613
186	P14598	NCF1	neutrophil cytosolic factor 1	hsa04613
187	A0A0S2Z457	NCF2	neutrophil cytosolic factor 2	hsa04613
188	P19878	NCF2	neutrophil cytosolic factor 2	hsa04613
189	Q15080	NCF4	neutrophil cytosolic factor 4	hsa04613
190	A0A024RDJ4	NFKB1	nuclear factor kappa B subunit 1	hsa04613
191	P19838	NFKB1	nuclear factor kappa B subunit 1	hsa04613
192	B4DXM8	P3R3URF-PIK3R3	P3R3URF-PIK3R3 readthrough	hsa04613
193	F6TDL0	P3R3URF-PIK3R3	P3R3URF-PIK3R3 readthrough	hsa04613
194	Q68CY7	P3R3URF-PIK3R3	P3R3URF-PIK3R3 readthrough	hsa04613
195	Q7Z3W2	P3R3URF-PIK3R3	P3R3URF-PIK3R3 readthrough	hsa04613
196	Q9UM07	PADI4	peptidyl arginine deiminase 4	hsa04613
197	P42336	PIK3CA	phosphatidylinositol-4,5-bisphosphate 3-kinase catalytic subunit alpha	hsa04613
198	Q4LE51	PIK3CA	phosphatidylinositol-4,5-bisphosphate 3-kinase catalytic subunit alpha	hsa04613
199	B4DER4	PIK3CB	phosphatidylinositol-4,5-bisphosphate 3-kinase catalytic subunit beta	hsa04613
200	P42338	PIK3CB	phosphatidylinositol-4,5-bisphosphate 3-kinase catalytic subunit beta	hsa04613
201	O00329	PIK3CD	phosphatidylinositol-4,5-bisphosphate 3-kinase catalytic subunit delta	hsa04613
202	P27986	PIK3R1	phosphoinositide-3-kinase regulatory subunit 1	hsa04613
203	O00459	PIK3R2	phosphoinositide-3-kinase regulatory subunit 2	hsa04613
204	Q8N381	PIK3R3	phosphoinositide-3-kinase regulatory subunit 3	hsa04613
205	Q92569	PIK3R3	phosphoinositide-3-kinase regulatory subunit 3	hsa04613
206	Q9NQ66	PLCB1	phospholipase C beta 1	hsa04613
207	Q00722	PLCB2	phospholipase C beta 2	hsa04613
208	Q59F77	PLCB2	phospholipase C beta 2	hsa04613
209	Q9BVT6	PLCB2	phospholipase C beta 2	hsa04613
210	Q01970	PLCB3	phospholipase C beta 3	hsa04613
211	Q15147	PLCB4	phospholipase C beta 4	hsa04613
212	P19174	PLCG1	phospholipase C gamma 1	hsa04613
213	Q4LE43	PLCG1	phospholipase C gamma 1	hsa04613
214	Q9UFY1	PLCG1	phospholipase C gamma 1	hsa04613
215	P16885	PLCG2	phospholipase C gamma 2	hsa04613
216	A0A024QZS4	PPIF	peptidylprolyl isomerase F	hsa04613
217	P30405	PPIF	peptidylprolyl isomerase F	hsa04613
218	Q96QH2	PRAM1	PML-RARA regulated adaptor molecule 1	GO:0043312
219	P17252	PRKCA	protein kinase C alpha	hsa04613
220	Q7Z727	PRKCA	protein kinase C alpha	hsa04613
221	P05771	PRKCB	protein kinase C beta	hsa04613
222	B2R5T1	PRKCG	protein kinase C gamma	hsa04613
223	B7Z3W6	PRKCG	protein kinase C gamma	hsa04613
224	P05129	PRKCG	protein kinase C gamma	hsa04613
225	P25105	PTAFR	platelet activating factor receptor	GO:0043312
226	A8K7N8	PTAFR	platelet activating factor receptor	GO:0043312
227	A4D2P1	RAC1	Rac family small GTPase 1	hsa04613
228	P63000	RAC1	Rac family small GTPase 1	hsa04613
229	A4D2P0	RAC1	Rac family small GTPase 1	hsa04613
230	A0A024R1P2	RAC2	Rac family small GTPase 2	hsa04613
231	P15153	RAC2	Rac family small GTPase 2	hsa04613
232	V9H0H7	RAC2	Rac family small GTPase 2	hsa04613
233	L7RRS6	RAF1	Raf-1 proto-oncogene, serine/threonine kinase	hsa04613
234	P04049	RAF1	Raf-1 proto-oncogene, serine/threonine kinase	hsa04613
235	A0A0S2Z4L5	RAF1	Raf-1 proto-oncogene, serine/threonine kinase	hsa04613
236	Q04206	RELA	RELA proto-oncogene, NF-kB subunit	hsa04613
237	A0A087X0W8	RELA	RELA proto-oncogene, NF-kB subunit	hsa04613
238	A0A024R8Y9	SELP	selectin P	hsa04613
239	P16109	SELP	selectin P	hsa04613
240	Q6NUL9	SELP	selectin P	hsa04613
241	Q5R341	SELP	selectin P	hsa04613
242	Q14242	SELPLG	selectin P ligand	hsa04613
243	Q9Y336	SIGLEC9	sialic acid binding Ig like lectin 9	hsa04613
244	Q9H0C2	SLC25A31	solute carrier family 25 member 31	hsa04613
245	A0A0S2Z3H3	SLC25A4	solute carrier family 25 member 4	hsa04613
246	P12235	SLC25A4	solute carrier family 25 member 4	hsa04613
247	P05141	SLC25A5	solute carrier family 25 member 5	hsa04613
248	Q6NVC0	SLC25A5	solute carrier family 25 member 5	hsa04613
249	P12236	SLC25A6	solute carrier family 25 member 6	hsa04613
250	Q6I9V5	SLC25A6	solute carrier family 25 member 6	hsa04613
251	P17947	SPI1	Spi-1 proto-oncogene	GO:0043312
252	P12931	SRC	SRC proto-oncogene, non-receptor tyrosine kinase	hsa04613
253	Q15833	STXBP2	syntaxin binding protein 2	GO:0043312
254	Q53GF4	STXBP2	syntaxin binding protein 2	GO:0043312
255	O00186	STXBP3	syntaxin binding protein 3	GO:0043312
256	A0A024R273	SYK	spleen associated tyrosine kinase	GO:0043312
257	P43405	SYK	spleen associated tyrosine kinase	GO:0043312
258	A0A024R244	SYK	spleen associated tyrosine kinase	GO:0043312
259	A0A0S2Z4S4	TLR2	toll like receptor 2	hsa04613
260	B3KWR9	TLR2	toll like receptor 2	hsa04613
261	O60603	TLR2	toll like receptor 2	hsa04613
262	O00206	TLR4	toll like receptor 4	hsa04613
263	B2R9N9	TLR7	toll like receptor 7	hsa04613
264	Q9NYK1	TLR7	toll like receptor 7	hsa04613
265	Q9NR97	TLR8	toll like receptor 8	hsa04613
266	P51809	VAMP7	vesicle associated membrane protein 7	GO:0043312
267	A0A024R074	VAMP7	vesicle associated membrane protein 7	GO:0043312
268	A0A024R061	VAMP7	vesicle associated membrane protein 7	GO:0043312
269	A0A1L1UHR1	VDAC1	voltage dependent anion channel 1	hsa04613
270	B3KTS5	VDAC1	voltage dependent anion channel 1	hsa04613
271	P21796	VDAC1	voltage dependent anion channel 1	hsa04613
272	P45880	VDAC2	voltage dependent anion channel 2	hsa04613
273	A0A024QZT0	VDAC2	voltage dependent anion channel 2	hsa04613
274	B4DKM5	VDAC2	voltage dependent anion channel 2	hsa04613
275	Q9Y277	VDAC3	voltage dependent anion channel 3	hsa04613
276	P04275	VWF	von Willebrand factor	hsa04613
