## Supplemental Figures and Tables for "Serum preprocessing workflows differentially shape biological readout in data-independent acquisition proteomics of systemic juvenile idiopathic arthritis": TableS3_Innate_Signaling_dataset.csv

#	Uniprot ID	Gene name	Protein name	SourceID
1	O14862	AIM2	absent in melanoma 2	hsa04621
2	B0LPE5	AKT1	AKT serine/threonine kinase 1	hsa04620
3	P31749	AKT1	AKT serine/threonine kinase 1	hsa04620
4	B3KVH4	AKT1	AKT serine/threonine kinase 1	hsa04620
5	B4DG79	AKT2	AKT serine/threonine kinase 2	hsa04620
6	P31751	AKT2	AKT serine/threonine kinase 2	hsa04620
7	Q9Y243	AKT3	AKT serine/threonine kinase 3	hsa04620
8	Q96EC6	ANTXR1	ANTXR cell adhesion molecule 1	hsa04621
9	Q9H6X2	ANTXR1	ANTXR cell adhesion molecule 1	hsa04621
10	Q53FL1	ANTXR1	ANTXR cell adhesion molecule 1	hsa04621
11	P58335	ANTXR2	ANTXR cell adhesion molecule 2	hsa04621
12	J3KPY9	ANTXR2	ANTXR cell adhesion molecule 2	hsa04621
13	Q32Q26	ANTXR2	ANTXR cell adhesion molecule 2	hsa04621
14	A4FUA5	ANTXR2	ANTXR cell adhesion molecule 2	hsa04621
15	O94817	ATG12	autophagy related 12	hsa04621
16	Q53SV2	ATG16L1	autophagy related 16 like 1	hsa04621
17	Q676U5	ATG16L1	autophagy related 16 like 1	hsa04621
18	A0A024R494	ATG16L1	autophagy related 16 like 1	hsa04621
19	Q17RG0	ATG16L1	autophagy related 16 like 1	hsa04621
20	A0A024R4B6	ATG16L1	autophagy related 16 like 1	hsa04621
21	A9UGY9	ATG5	autophagy related 5	hsa04621
22	Q7Z3H3	ATG5	autophagy related 5	hsa04621
23	Q9H1Y0	ATG5	autophagy related 5	hsa04621
24	A0A024R2B3	BCL2	BCL2 apoptosis regulator	hsa04621
25	P10415	BCL2	BCL2 apoptosis regulator	hsa04621
26	A0A024R2C4	BCL2	BCL2 apoptosis regulator	hsa04621
27	Q07817	BCL2L1	BCL2 like 1	hsa04621
28	Q5TE63	BCL2L1	BCL2 like 1	hsa04621
29	A0A0S2Z3C5	BCL2L1	BCL2 like 1	hsa04621
30	Q13490	BIRC2	baculoviral IAP repeat containing 2	hsa04621
31	Q13489	BIRC3	baculoviral IAP repeat containing 3	hsa04621
32	P46736	BRCC3	BRCA1/BRCA2-containing complex subunit 3	hsa04621
33	J3KNB4	CAMP	cathelicidin antimicrobial peptide	hsa04621
34	P49913	CAMP	cathelicidin antimicrobial peptide	hsa04621
35	Q5EG05	CARD16	caspase recruitment domain family member 16	hsa04621
36	P57730	CARD18	caspase recruitment domain family member 18	hsa04621
37	Q9BX69	CARD6	caspase recruitment domain family member 6	hsa04621
38	Q9Y2G2	CARD8	caspase recruitment domain family member 8	hsa04621
39	E5RFV9	CARD8	caspase recruitment domain family member 8	hsa04621
40	A0A024R8F1	CARD9	caspase recruitment domain family member 9	hsa04621
41	Q9H257	CARD9	caspase recruitment domain family member 9	hsa04621
42	P29466	CASP1	caspase 1	hsa04621
43	A8K249	CASP1	caspase 1	hsa04621
44	A8K257	CASP1	caspase 1	hsa04621
45	Q6UXS9	CASP12	caspase 12 (gene/pseudogene)	hsa04621
46	P49662	CASP4	caspase 4	hsa04621
47	P51878	CASP5	caspase 5	hsa04621
48	A0A024R3Z8	CASP8	caspase 8	hsa04620
49	Q14790	CASP8	caspase 8	hsa04620
50	P41180	CASR	calcium sensing receptor	hsa04621
51	P13500	CCL2	C-C motif chemokine ligand 2	hsa04621
52	A0N0R1	CCL3	C-C motif chemokine ligand 3	hsa04620
53	P10147	CCL3	C-C motif chemokine ligand 3	hsa04620
54	P16619	CCL3L3	C-C motif chemokine ligand 3 like 3	hsa04620
55	B7ZW36	CCL4L1	C-C motif chemokine ligand 4 like 1	hsa04620
56	P13236	CCL4L1	C-C motif chemokine ligand 4 like 1	hsa04620
57	Q8NHW4	CCL4L1	C-C motif chemokine ligand 4 like 1	hsa04620
58	D0EI67	CCL5	C-C motif chemokine ligand 5	hsa04620
59	P13501	CCL5	C-C motif chemokine ligand 5	hsa04620
60	P08571	CD14	CD14 molecule	hsa04620
61	A0A0S2Z3C7	CD40	CD40 molecule	hsa04620
62	P25942	CD40	CD40 molecule	hsa04620
63	Q6P2H9	CD40	CD40 molecule	hsa04620
64	A0A0S2Z349	CD40	CD40 molecule	hsa04620
65	A0N0P2	CD80	CD80 molecule	hsa04620
66	P33681	CD80	CD80 molecule	hsa04620
67	A8K632	CD86	CD86 molecule	hsa04620
68	P42081	CD86	CD86 molecule	hsa04620
69	A0A0X9R4E0	CD86	CD86 molecule	hsa04620
70	O15111	CHUK	component of inhibitor of nuclear factor kappa B kinase complex	hsa04620
71	Q5HYG5	CTSB	cathepsin B	hsa04621
72	A0A024R374	CTSB	cathepsin B	hsa04621
73	P07858	CTSB	cathepsin B	hsa04621
74	P43235	CTSK	cathepsin K	hsa04620
75	P09341	CXCL1	C-X-C motif chemokine ligand 1	hsa04621
76	A0A024RDA4	CXCL10	C-X-C motif chemokine ligand 10	hsa04620
77	P02778	CXCL10	C-X-C motif chemokine ligand 10	hsa04620
78	O14625	CXCL11	C-X-C motif chemokine ligand 11	hsa04620
79	A0A024RDD9	CXCL2	C-X-C motif chemokine ligand 2	hsa04621
80	P19875	CXCL2	C-X-C motif chemokine ligand 2	hsa04621
81	P19876	CXCL3	C-X-C motif chemokine ligand 3	hsa04621
82	A0A024RDA5	CXCL8	C-X-C motif chemokine ligand 8	hsa04620
83	P10145	CXCL8	C-X-C motif chemokine ligand 8	hsa04620
84	Q07325	CXCL9	C-X-C motif chemokine ligand 9	hsa04620
85	B4DT46	CYBA	cytochrome b-245 alpha chain	hsa04621
86	P13498	CYBA	cytochrome b-245 alpha chain	hsa04621
87	H3BNP7	CYBA	cytochrome b-245 alpha chain	hsa04621
88	A0A0S2Z3S6	CYBB	cytochrome b-245 beta chain	hsa04621
89	P04839	CYBB	cytochrome b-245 beta chain	hsa04621
90	P59665	DEFA1	defensin alpha 1	hsa04621
91	P59666	DEFA3	defensin alpha 3	hsa04621
92	Q6EZE9	DEFA3	defensin alpha 3	hsa04621
93	P12838	DEFA4	defensin alpha 4	hsa04621
94	Q01523	DEFA5	defensin alpha 5	hsa04621
95	Q01524	DEFA6	defensin alpha 6	hsa04621
96	P81534	DEFB103A	defensin beta 103A	hsa04621
97	O15263	DEFB4B	defensin beta 4B	hsa04621
98	B4DIS6	DHX33	DEAH-box helicase 33	hsa04621
99	Q9H6R0	DHX33	DEAH-box helicase 33	hsa04621
100	B4DYR6	DNM1L	dynamin 1 like	hsa04621
101	O00429	DNM1L	dynamin 1 like	hsa04621
102	G8JLD5	DNM1L	dynamin 1 like	hsa04621
103	Q96RT1	ERBIN	erbb2 interacting protein	hsa04621
104	Q13158	FADD	Fas associated via death domain	hsa04620
105	P01100	FOS	Fos proto-oncogene, AP-1 transcription factor subunit	hsa04620
106	Q6FG41	FOS	Fos proto-oncogene, AP-1 transcription factor subunit	hsa04620
107	O95166	GABARAP	GABA type A receptor-associated protein	hsa04621
108	Q6IAW1	GABARAP	GABA type A receptor-associated protein	hsa04621
109	A0A024RAP5	GABARAPL1	GABA type A receptor associated protein like 1	hsa04621
110	Q9H0R8	GABARAPL1	GABA type A receptor associated protein like 1	hsa04621
111	P60520	GABARAPL2	GABA type A receptor associated protein like 2	hsa04621
112	P32455	GBP1	guanylate binding protein 1	hsa04621
113	P32456	GBP2	guanylate binding protein 2	hsa04621
114	Q8TCE5	GBP2	guanylate binding protein 2	hsa04621
115	Q9H0R5	GBP3	guanylate binding protein 3	hsa04621
116	Q96PP9	GBP4	guanylate binding protein 4	hsa04621
117	Q96PP8	GBP5	guanylate binding protein 5	hsa04621
118	Q8N8V2	GBP7	guanylate binding protein 7	hsa04621
119	Q5T6X5	GPRC6A	G protein-coupled receptor class C group 6 member A	hsa04621
120	A0A024RCP6	GPSM3	G protein signaling modulator 3	hsa04621
121	Q9Y4H4	GPSM3	G protein signaling modulator 3	hsa04621
122	P57764	GSDMD	gasdermin D	hsa04621
123	P07900	HSP90AA1	heat shock protein 90 alpha family class A member 1	hsa04621
124	Q86SX1	HSP90AA1	heat shock protein 90 alpha family class A member 1	hsa04621
125	K9JA46	HSP90AA1	heat shock protein 90 alpha family class A member 1	hsa04621
126	A0A024RD80	HSP90AB1	heat shock protein 90 alpha family class B member 1	hsa04621
127	P08238	HSP90AB1	heat shock protein 90 alpha family class B member 1	hsa04621
128	B4DGL0	HSP90AB1	heat shock protein 90 alpha family class B member 1	hsa04621
129	Q6PK50	HSP90AB1	heat shock protein 90 alpha family class B member 1	hsa04621
130	Q16666	IFI16	interferon gamma inducible protein 16	hsa04621
131	L0N195	IFNA1	interferon alpha 1	hsa04620
132	P01562	IFNA1	interferon alpha 1	hsa04620
133	P01566	IFNA10	interferon alpha 10	hsa04620
134	A0A087WWS6	IFNA13	interferon alpha 13	hsa04620
135	P01570	IFNA14	interferon alpha 14	hsa04620
136	P05015	IFNA16	interferon alpha 16	hsa04620
137	P01571	IFNA17	interferon alpha 17	hsa04620
138	P01563	IFNA2	interferon alpha 2	hsa04620
139	P01568	IFNA21	interferon alpha 21	hsa04620
140	P05014	IFNA4	interferon alpha 4	hsa04620
141	P01569	IFNA5	interferon alpha 5	hsa04620
142	P05013	IFNA6	interferon alpha 6	hsa04620
143	P01567	IFNA7	interferon alpha 7	hsa04620
144	P32881	IFNA8	interferon alpha 8	hsa04620
145	P17181	IFNAR1	interferon alpha and beta receptor subunit 1	hsa04620
146	P48551	IFNAR2	interferon alpha and beta receptor subunit 2	hsa04620
147	Q9BUA0	IFNAR2	interferon alpha and beta receptor subunit 2	hsa04620
148	P01574	IFNB1	interferon beta 1	hsa04620
149	O14920	IKBKB	inhibitor of nuclear factor kappa B kinase subunit beta	hsa04620
150	Q14164	IKBKE	inhibitor of nuclear factor kappa B kinase subunit epsilon	hsa04620
151	A0A075B7B4	IKBKE	inhibitor of nuclear factor kappa B kinase subunit epsilon	hsa04620
152	Q9Y6K9	IKBKG	inhibitor of nuclear factor kappa B kinase regulatory subunit gamma	hsa04620
153	A0A087X1B1	IKBKG	inhibitor of nuclear factor kappa B kinase regulatory subunit gamma	hsa04620
154	O60595	IL12A	interleukin 12A	hsa04620
155	P29459	IL12A	interleukin 12A	hsa04620
156	P29460	IL12B	interleukin 12B	hsa04620
157	A0A024R3E0	IL18	interleukin 18	hsa04621
158	Q14116	IL18	interleukin 18	hsa04621
159	P01584	IL1B	interleukin 1 beta	hsa04620
160	B4DVM1	IL6	interleukin 6	hsa04620
161	P05231	IL6	interleukin 6	hsa04620
162	Q75MH2	IL6	interleukin 6	hsa04620
163	B5MC21	IL6	interleukin 6	hsa04620
164	B4DNQ5	IL6	interleukin 6	hsa04620
165	P51617	IRAK1	interleukin 1 receptor associated kinase 1	hsa04620
166	B4E359	IRAK4	interleukin 1 receptor associated kinase 4	hsa04620
167	Q69FE3	IRAK4	interleukin 1 receptor associated kinase 4	hsa04620
168	Q9NWZ3	IRAK4	interleukin 1 receptor associated kinase 4	hsa04620
169	B2RAP9	IRAK4	interleukin 1 receptor associated kinase 4	hsa04620
170	Q14653	IRF3	interferon regulatory factor 3	hsa04620
171	E2GIM5	IRF3	interferon regulatory factor 3	hsa04620
172	E2GIM7	IRF3	interferon regulatory factor 3	hsa04620
173	E2GIM8	IRF3	interferon regulatory factor 3	hsa04620
174	E2GIM9	IRF3	interferon regulatory factor 3	hsa04620
175	M0QYT9	IRF3	interferon regulatory factor 3	hsa04620
176	E2GIM6	IRF3	interferon regulatory factor 3	hsa04620
177	Q13568	IRF5	interferon regulatory factor 5	hsa04620
178	B7Z1M2	IRF5	interferon regulatory factor 5	hsa04620
179	C9JAU6	IRF5	interferon regulatory factor 5	hsa04620
180	A0A0G2USB5	IRF5	interferon regulatory factor 5	hsa04620
181	Q92985	IRF7	interferon regulatory factor 7	hsa04620
182	A0A024RCA2	IRF7	interferon regulatory factor 7	hsa04620
183	M9RSF4	IRF7	interferon regulatory factor 7	hsa04620
184	B4E1B1	IRF7	interferon regulatory factor 7	hsa04620
185	Q00978	IRF9	interferon regulatory factor 9	hsa04620
186	A1A4Y4	IRGM	immunity related GTPase M	hsa04621
187	B4DER3	ITPR1	inositol 1,4,5-trisphosphate receptor type 1	hsa04621
188	Q14643	ITPR1	inositol 1,4,5-trisphosphate receptor type 1	hsa04621
189	Q59H91	ITPR1	inositol 1,4,5-trisphosphate receptor type 1	hsa04621
190	B4DGH1	ITPR1	inositol 1,4,5-trisphosphate receptor type 1	hsa04621
191	Q14571	ITPR2	inositol 1,4,5-trisphosphate receptor type 2	hsa04621
192	A6H8K3	ITPR3	inositol 1,4,5-trisphosphate receptor type 3	hsa04621
193	Q14573	ITPR3	inositol 1,4,5-trisphosphate receptor type 3	hsa04621
194	Q59ES2	ITPR3	inositol 1,4,5-trisphosphate receptor type 3	hsa04621
195	P23458	JAK1	Janus kinase 1	hsa04620
196	Q6P669	JAK1	Janus kinase 1	hsa04620
197	P05412	JUN	Jun proto-oncogene, AP-1 transcription factor subunit	hsa04620
198	P18428	LBP	lipopolysaccharide binding protein	hsa04620
199	Q8TCF0	LBP	lipopolysaccharide binding protein	hsa04620
200	Q9Y6Y9	LY96	lymphocyte antigen 96	hsa04620
201	Q9H492	MAP1LC3A	microtubule associated protein 1 light chain 3 alpha	hsa04621
202	Q658J6	MAP1LC3B	microtubule associated protein 1 light chain 3 beta	hsa04621
203	Q9GZQ8	MAP1LC3B	microtubule associated protein 1 light chain 3 beta	hsa04621
204	A6NCE7	MAP1LC3B2	microtubule associated protein 1 light chain 3 beta 2	hsa04621
205	Q9BXW4	MAP1LC3C	microtubule associated protein 1 light chain 3 gamma	hsa04621
206	A4QPA9	MAP2K1	mitogen-activated protein kinase kinase 1	hsa04620
207	Q02750	MAP2K1	mitogen-activated protein kinase kinase 1	hsa04620
208	B4DFY5	MAP2K1	mitogen-activated protein kinase kinase 1	hsa04620
209	P36507	MAP2K2	mitogen-activated protein kinase kinase 2	hsa04620
210	P46734	MAP2K3	mitogen-activated protein kinase kinase 3	hsa04620
211	Q6FI23	MAP2K3	mitogen-activated protein kinase kinase 3	hsa04620
212	P45985	MAP2K4	mitogen-activated protein kinase kinase 4	hsa04620
213	A0A024R8K3	MAP2K6	mitogen-activated protein kinase kinase 6	hsa04620
214	A8K3Y2	MAP2K6	mitogen-activated protein kinase kinase 6	hsa04620
215	P52564	MAP2K6	mitogen-activated protein kinase kinase 6	hsa04620
216	B4DV95	MAP2K7	mitogen-activated protein kinase kinase 7	hsa04620
217	O14733	MAP2K7	mitogen-activated protein kinase kinase 7	hsa04620
218	O43318	MAP3K7	mitogen-activated protein kinase kinase kinase 7	hsa04620
219	P41279	MAP3K8	mitogen-activated protein kinase kinase kinase 8	hsa04620
220	Q6FG25	MAP3K8	mitogen-activated protein kinase kinase kinase 8	hsa04620
221	P28482	MAPK1	mitogen-activated protein kinase 1	hsa04620
222	Q1HBJ4	MAPK1	mitogen-activated protein kinase 1	hsa04620
223	Q499G7	MAPK1	mitogen-activated protein kinase 1	hsa04620
224	A0A286YF97	MAPK10	mitogen-activated protein kinase 10	hsa04620
225	P53779	MAPK10	mitogen-activated protein kinase 10	hsa04620
226	Q499Y8	MAPK10	mitogen-activated protein kinase 10	hsa04620
227	A8MWW6	MAPK10	mitogen-activated protein kinase 10	hsa04620
228	Q15759	MAPK11	mitogen-activated protein kinase 11	hsa04620
229	P53778	MAPK12	mitogen-activated protein kinase 12	hsa04620
230	Q6N076	MAPK12	mitogen-activated protein kinase 12	hsa04620
231	A0A024RD04	MAPK13	mitogen-activated protein kinase 13	hsa04620
232	O15264	MAPK13	mitogen-activated protein kinase 13	hsa04620
233	L7RSM2	MAPK14	mitogen-activated protein kinase 14	hsa04620
234	Q16539	MAPK14	mitogen-activated protein kinase 14	hsa04620
235	A0A024RD15	MAPK14	mitogen-activated protein kinase 14	hsa04620
236	B4E0K5	MAPK14	mitogen-activated protein kinase 14	hsa04620
237	P27361	MAPK3	mitogen-activated protein kinase 3	hsa04620
238	Q9BWJ1	MAPK3	mitogen-activated protein kinase 3	hsa04620
239	L7RXH5	MAPK3	mitogen-activated protein kinase 3	hsa04620
240	A1L4K2	MAPK8	mitogen-activated protein kinase 8	hsa04620
241	P45983	MAPK8	mitogen-activated protein kinase 8	hsa04620
242	P45984	MAPK9	mitogen-activated protein kinase 9	hsa04620
243	D7R525	MAPK9	mitogen-activated protein kinase 9	hsa04620
244	Q7Z434	MAVS	mitochondrial antiviral signaling protein	hsa04621
245	Q8NE86	MCU	mitochondrial calcium uniporter	hsa04621
246	O15553	MEFV	MEFV innate immunity regulator, pyrin	hsa04621
247	D2DTW2	MEFV	MEFV innate immunity regulator, pyrin	hsa04621
248	A0A0C4DFN1	MFN1	mitofusin 1	hsa04621
249	Q8IWA4	MFN1	mitofusin 1	hsa04621
250	O95140	MFN2	mitofusin 2	hsa04621
251	Q99836	MYD88	MYD88 innate immune signal transduction adaptor	hsa04620
252	A0A0A0MST0	MYD88	MYD88 innate immune signal transduction adaptor	hsa04620
253	A0A0A0MSI9	MYD88	MYD88 innate immune signal transduction adaptor	hsa04620
254	A0A0A0MS70	MYD88	MYD88 innate immune signal transduction adaptor	hsa04620
255	Q13075	NAIP	NLR family apoptosis inhibitory protein	hsa04621
256	A0A024R718	NAMPT	nicotinamide phosphoribosyltransferase	hsa04621
257	P43490	NAMPT	nicotinamide phosphoribosyltransferase	hsa04621
258	A0A024R964	NEK7	NIMA related kinase 7	hsa04621
259	B2R8K8	NEK7	NIMA related kinase 7	hsa04621
260	Q8TDX7	NEK7	NIMA related kinase 7	hsa04621
261	A0A024RDJ4	NFKB1	nuclear factor kappa B subunit 1	hsa04620
262	P19838	NFKB1	nuclear factor kappa B subunit 1	hsa04620
263	P25963	NFKBIA	NFKB inhibitor alpha	hsa04620
264	G5E9C2	NFKBIB	NFKB inhibitor beta	hsa04621
265	Q15653	NFKBIB	NFKB inhibitor beta	hsa04621
266	Q9NPP4	NLRC4	NLR family CARD domain containing 4	hsa04621
267	Q9C000	NLRP1	NLR family pyrin domain containing 1	hsa04621
268	I3L2G5	NLRP1	NLR family pyrin domain containing 1	hsa04621
269	P59046	NLRP12	NLR family pyrin domain containing 12	hsa04621
270	Q96P20	NLRP3	NLR family pyrin domain containing 3	hsa04621
271	P59044	NLRP6	NLR family pyrin domain containing 6	hsa04621
272	Q8WX94	NLRP7	NLR family pyrin domain containing 7	hsa04621
273	Q86UT6	NLRX1	NLR family member X1	hsa04621
274	A0A024RA73	NOD1	nucleotide binding oligomerization domain containing 1	hsa04621
275	Q9Y239	NOD1	nucleotide binding oligomerization domain containing 1	hsa04621
276	G3XAL1	NOD1	nucleotide binding oligomerization domain containing 1	hsa04621
277	Q9HC29	NOD2	nucleotide binding oligomerization domain containing 2	hsa04621
278	A0A286YF65	NOD2	nucleotide binding oligomerization domain containing 2	hsa04621
279	P00973	OAS1	2'-5'-oligoadenylate synthetase 1	hsa04621
280	F8VXY3	OAS1	2'-5'-oligoadenylate synthetase 1	hsa04621
281	P29728	OAS2	2'-5'-oligoadenylate synthetase 2	hsa04621
282	Q7Z6D0	OAS2	2'-5'-oligoadenylate synthetase 2	hsa04621
283	Q9Y6K5	OAS3	2'-5'-oligoadenylate synthetase 3	hsa04621
284	Q99572	P2RX7	purinergic receptor P2X 7	hsa04621
285	B4DXM8	P3R3URF-PIK3R3	P3R3URF-PIK3R3 readthrough	hsa04620
286	F6TDL0	P3R3URF-PIK3R3	P3R3URF-PIK3R3 readthrough	hsa04620
287	Q68CY7	P3R3URF-PIK3R3	P3R3URF-PIK3R3 readthrough	hsa04620
288	Q7Z3W2	P3R3URF-PIK3R3	P3R3URF-PIK3R3 readthrough	hsa04620
289	A0A024R397	PANX1	pannexin 1	hsa04621
290	Q96RD7	PANX1	pannexin 1	hsa04621
291	P42336	PIK3CA	phosphatidylinositol-4,5-bisphosphate 3-kinase catalytic subunit alpha	hsa04620
292	Q4LE51	PIK3CA	phosphatidylinositol-4,5-bisphosphate 3-kinase catalytic subunit alpha	hsa04620
293	B4DER4	PIK3CB	phosphatidylinositol-4,5-bisphosphate 3-kinase catalytic subunit beta	hsa04620
294	P42338	PIK3CB	phosphatidylinositol-4,5-bisphosphate 3-kinase catalytic subunit beta	hsa04620
295	O00329	PIK3CD	phosphatidylinositol-4,5-bisphosphate 3-kinase catalytic subunit delta	hsa04620
296	P27986	PIK3R1	phosphoinositide-3-kinase regulatory subunit 1	hsa04620
297	O00459	PIK3R2	phosphoinositide-3-kinase regulatory subunit 2	hsa04620
298	Q8N381	PIK3R3	phosphoinositide-3-kinase regulatory subunit 3	hsa04620
299	Q92569	PIK3R3	phosphoinositide-3-kinase regulatory subunit 3	hsa04620
300	Q16512	PKN1	protein kinase N1	hsa04621
301	Q16513	PKN2	protein kinase N2	hsa04621
302	Q9NQ66	PLCB1	phospholipase C beta 1	hsa04621
303	Q00722	PLCB2	phospholipase C beta 2	hsa04621
304	Q59F77	PLCB2	phospholipase C beta 2	hsa04621
305	Q9BVT6	PLCB2	phospholipase C beta 2	hsa04621
306	Q01970	PLCB3	phospholipase C beta 3	hsa04621
307	Q15147	PLCB4	phospholipase C beta 4	hsa04621
308	A0A024R328	PRKCD	protein kinase C delta	hsa04621
309	B4DFV1	PRKCD	protein kinase C delta	hsa04621
310	Q05655	PRKCD	protein kinase C delta	hsa04621
311	O43586	PSTPIP1	proline-serine-threonine phosphatase interacting protein 1	hsa04621
312	A0A0S2Z5P3	PSTPIP1	proline-serine-threonine phosphatase interacting protein 1	hsa04621
313	Q9ULZ3	PYCARD	PYD and CARD domain containing	hsa04621
314	Q8WXC3	PYDC1	pyrin domain containing 1	hsa04621
315	Q56P42	PYDC2	pyrin domain containing 2	hsa04621
316	W6CW81	PYDC5	pyrin domain containing 5	hsa04621
317	A4D2P1	RAC1	Rac family small GTPase 1	hsa04620
318	P63000	RAC1	Rac family small GTPase 1	hsa04620
319	A4D2P0	RAC1	Rac family small GTPase 1	hsa04620
320	A6PVK0	RBCK1	RANBP2-type and C3HC4-type zinc finger containing 1	hsa04621
321	A6PVJ6	RBCK1	RANBP2-type and C3HC4-type zinc finger containing 1	hsa04621
322	Q9BYM8	RBCK1	RANBP2-type and C3HC4-type zinc finger containing 1	hsa04621
323	Q04206	RELA	RELA proto-oncogene, NF-kB subunit	hsa04620
324	A0A087X0W8	RELA	RELA proto-oncogene, NF-kB subunit	hsa04620
325	A0A024R324	RHOA	ras homolog family member A	hsa04621
326	P61586	RHOA	ras homolog family member A	hsa04621
327	C9JX21	RHOA	ras homolog family member A	hsa04621
328	B4DKN9	RHOA	ras homolog family member A	hsa04621
329	C9JRM1	RHOA	ras homolog family member A	hsa04621
330	Q9BVT0	RHOA	ras homolog family member A	hsa04621
331	A0A024QZU0	RIPK1	receptor interacting serine/threonine kinase 1	hsa04620
332	Q13546	RIPK1	receptor interacting serine/threonine kinase 1	hsa04620
333	A0A0S2Z4Z8	RIPK2	receptor interacting serine/threonine kinase 2	hsa04621
334	O43353	RIPK2	receptor interacting serine/threonine kinase 2	hsa04621
335	Q9Y572	RIPK3	receptor interacting serine/threonine kinase 3	hsa04621
336	Q05823	RNASEL	ribonuclease L	hsa04621
337	Q96EP0	RNF31	ring finger protein 31	hsa04621
338	Q6PJD5	SHARPIN	SHANK associated RH domain interactor	hsa04621
339	Q9H0F6	SHARPIN	SHANK associated RH domain interactor	hsa04621
340	A0A024RDE6	SPP1	secreted phosphoprotein 1	hsa04620
341	P10451	SPP1	secreted phosphoprotein 1	hsa04620
342	A0A024RDE2	SPP1	secreted phosphoprotein 1	hsa04620
343	A0A024RDJ0	SPP1	secreted phosphoprotein 1	hsa04620
344	Q3LGB0	SPP1	secreted phosphoprotein 1	hsa04620
345	B7Z351	SPP1	secreted phosphoprotein 1	hsa04620
346	P42224	STAT1	signal transducer and activator of transcription 1	hsa04620
347	P52630	STAT2	signal transducer and activator of transcription 2	hsa04620
348	R9QE65	STAT2	signal transducer and activator of transcription 2	hsa04620
349	V5V0K2	STING1	stimulator of interferon response cGAMP interactor 1	hsa04621
350	Q86WV6	STING1	stimulator of interferon response cGAMP interactor 1	hsa04621
351	A8K7W3	SUGT1	SGT1 homolog, MIS12 kinetochore complex assembly cochaperone	hsa04621
352	Q9Y2Z0	SUGT1	SGT1 homolog, MIS12 kinetochore complex assembly cochaperone	hsa04621
353	B4DYC6	SUGT1	SGT1 homolog, MIS12 kinetochore complex assembly cochaperone	hsa04621
354	A8K6K3	TAB1	TGF-beta activated kinase 1 (MAP3K7) binding protein 1	hsa04620
355	Q15750	TAB1	TGF-beta activated kinase 1 (MAP3K7) binding protein 1	hsa04620
356	Q9NYJ8	TAB2	TGF-beta activated kinase 1 (MAP3K7) binding protein 2	hsa04620
357	B4DIR9	TAB2	TGF-beta activated kinase 1 (MAP3K7) binding protein 2	hsa04620
358	Q8N5C8	TAB3	TGF-beta activated kinase 1 (MAP3K7) binding protein 3	hsa04621
359	B2R7S3	TANK	TRAF family member associated NFKB activator	hsa04621
360	Q6NW12	TANK	TRAF family member associated NFKB activator	hsa04621
361	Q92844	TANK	TRAF family member associated NFKB activator	hsa04621
362	Q9UHD2	TBK1	TANK binding kinase 1	hsa04620
363	Q8IUC6	TICAM1	TIR domain containing adaptor molecule 1	hsa04620
364	Q86XR7	TICAM2	TIR domain containing adaptor molecule 2	hsa04620
365	A0A024R3M4	TIRAP	TIR domain containing adaptor protein	hsa04620
366	P58753	TIRAP	TIR domain containing adaptor protein	hsa04620
367	Q15399	TLR1	toll like receptor 1	hsa04620
368	A0A0S2Z4S4	TLR2	toll like receptor 2	hsa04620
369	B3KWR9	TLR2	toll like receptor 2	hsa04620
370	O60603	TLR2	toll like receptor 2	hsa04620
371	O15455	TLR3	toll like receptor 3	hsa04620
372	O00206	TLR4	toll like receptor 4	hsa04620
373	O60602	TLR5	toll like receptor 5	hsa04620
374	B2R933	TLR6	toll like receptor 6	hsa04620
375	Q9Y2C9	TLR6	toll like receptor 6	hsa04620
376	B2R9N9	TLR7	toll like receptor 7	hsa04620
377	Q9NYK1	TLR7	toll like receptor 7	hsa04620
378	Q9NR97	TLR8	toll like receptor 8	hsa04620
379	Q9NR96	TLR9	toll like receptor 9	hsa04620
380	P01375	TNF	tumor necrosis factor	hsa04620
381	Q5STB3	TNF	tumor necrosis factor	hsa04620
382	P21580	TNFAIP3	TNF alpha induced protein 3	hsa04621
383	B3KR28	TOLLIP	toll interacting protein	hsa04620
384	Q9H0E2	TOLLIP	toll interacting protein	hsa04620
385	E9PNS3	TOLLIP	toll interacting protein	hsa04620
386	F2Z2Y8	TOLLIP	toll interacting protein	hsa04620
387	Q8N8J5	TOLLIP	toll interacting protein	hsa04620
388	Q6FIE9	TOLLIP	toll interacting protein	hsa04620
389	Q12888	TP53BP1	tumor protein p53 binding protein 1	hsa04621
390	A0A024R8H5	TRAF2	TNF receptor associated factor 2	hsa04621
391	Q12933	TRAF2	TNF receptor associated factor 2	hsa04621
392	Q13114	TRAF3	TNF receptor associated factor 3	hsa04620
393	A6NHG8	TRAF3	TNF receptor associated factor 3	hsa04620
394	O00463	TRAF5	TNF receptor associated factor 5	hsa04621
395	Q9Y4K3	TRAF6	TNF receptor associated factor 6	hsa04620
396	Q15654	TRIP6	thyroid hormone receptor interactor 6	hsa04621
397	B4DVI8	TRPM2	transient receptor potential cation channel subfamily M member 2	hsa04621
398	O94759	TRPM2	transient receptor potential cation channel subfamily M member 2	hsa04621
399	Q14DR2	TRPM2	transient receptor potential cation channel subfamily M member 2	hsa04621
400	H0YLN8	TRPM7	transient receptor potential cation channel subfamily M member 7	hsa04621
401	Q96QT4	TRPM7	transient receptor potential cation channel subfamily M member 7	hsa04621
402	A0A024R5V1	TRPM7	transient receptor potential cation channel subfamily M member 7	hsa04621
403	Q9Y5S1	TRPV2	transient receptor potential cation channel subfamily V member 2	hsa04621
404	P10599	TXN	thioredoxin	hsa04621
405	H9ZYJ2	TXN	thioredoxin	hsa04621
406	Q99757	TXN2	thioredoxin 2	hsa04621
407	Q9H3M7	TXNIP	thioredoxin interacting protein	hsa04621
408	A0A024R4B7	TXNIP	thioredoxin interacting protein	hsa04621
409	A0A024R7E4	TYK2	tyrosine kinase 2	hsa04620
410	P29597	TYK2	tyrosine kinase 2	hsa04620
411	A0A1L1UHR1	VDAC1	voltage dependent anion channel 1	hsa04621
412	B3KTS5	VDAC1	voltage dependent anion channel 1	hsa04621
413	P21796	VDAC1	voltage dependent anion channel 1	hsa04621
414	P45880	VDAC2	voltage dependent anion channel 2	hsa04621
415	A0A024QZT0	VDAC2	voltage dependent anion channel 2	hsa04621
416	B4DKM5	VDAC2	voltage dependent anion channel 2	hsa04621
417	Q9Y277	VDAC3	voltage dependent anion channel 3	hsa04621
418	P98170	XIAP	X-linked inhibitor of apoptosis	hsa04621
419	B2R9R2	XIAP	X-linked inhibitor of apoptosis	hsa04621
420	P62258	YWHAE	tyrosine 3-monooxygenase/tryptophan 5-monooxygenase activation protein epsilon	hsa04621
421	V9HW98	YWHAE	tyrosine 3-monooxygenase/tryptophan 5-monooxygenase activation protein epsilon	hsa04621
