## Supplemental Figures and Tables for "Serum preprocessing workflows differentially shape biological readout in data-independent acquisition proteomics of systemic juvenile idiopathic arthritis": TableS4_Cytokines_dataset.csv

#	Uniprot ID	Gene name	Protein name	SourceID
1	A0A1U9X785	AGER	advanced glycosylation end-product specific receptor	R-HSA-446652
2	B4DNX3	AGER	advanced glycosylation end-product specific receptor	R-HSA-446652
3	Q15109	AGER	advanced glycosylation end-product specific receptor	R-HSA-446652
4	P09917	ALOX5	arachidonate 5-lipoxygenase	R-HSA-446652
5	Q96QP1	ALPK1	alpha kinase 1	R-HSA-446652
6	A0A140VJC8	APP	amyloid beta precursor protein	R-HSA-446652
7	P05067	APP	amyloid beta precursor protein	R-HSA-446652
8	B4DGD0	APP	amyloid beta precursor protein	R-HSA-446652
9	E9PG40	APP	amyloid beta precursor protein	R-HSA-446652
10	A0A0A0MRG2	APP	amyloid beta precursor protein	R-HSA-446652
11	B4DJT9	APP	amyloid beta precursor protein	R-HSA-446652
12	B2R8L3	BTRC	beta-transducin repeat containing E3 ubiquitin protein ligase	R-HSA-446652
13	B7Z3H4	BTRC	beta-transducin repeat containing E3 ubiquitin protein ligase	R-HSA-446652
14	Q68DS0	BTRC	beta-transducin repeat containing E3 ubiquitin protein ligase	R-HSA-446652
15	Q9Y297	BTRC	beta-transducin repeat containing E3 ubiquitin protein ligase	R-HSA-446652
16	A0A0S2Z4P6	BTRC	beta-transducin repeat containing E3 ubiquitin protein ligase	R-HSA-446652
17	P29466	CASP1	caspase 1	R-HSA-446652
18	A8K249	CASP1	caspase 1	R-HSA-446652
19	A8K257	CASP1	caspase 1	R-HSA-446652
20	A0A024R3Z8	CASP8	caspase 8	R-HSA-446652
21	Q14790	CASP8	caspase 8	R-HSA-446652
22	P22681	CBL	Cbl proto-oncogene	R-HSA-1059683
23	O15111	CHUK	component of inhibitor of nuclear factor kappa B kinase complex	R-HSA-446652
24	P08311	CTSG	cathepsin G	R-HSA-446652
25	A0A090N7U0	CUL1	cullin 1	R-HSA-446652
26	B3KTW0	CUL1	cullin 1	R-HSA-446652
27	Q13616	CUL1	cullin 1	R-HSA-446652
28	Q9UKB1	FBXW11	F-box and WD repeat domain containing 11	R-HSA-446652
29	P57764	GSDMD	gasdermin D	R-HSA-446652
30	A0A024RDR0	HMGB1	high mobility group box 1	R-HSA-446652
31	P09429	HMGB1	high mobility group box 1	R-HSA-446652
32	Q70UQ0	IKBIP	IKBKB interacting protein	R-HSA-446652
33	O14920	IKBKB	inhibitor of nuclear factor kappa B kinase subunit beta	R-HSA-446652
34	Q9Y6K9	IKBKG	inhibitor of nuclear factor kappa B kinase regulatory subunit gamma	R-HSA-446652
35	A0A087X1B1	IKBKG	inhibitor of nuclear factor kappa B kinase regulatory subunit gamma	R-HSA-446652
36	P35225	IL13	interleukin 13	R-HSA-446652
37	A0A024R3E0	IL18	interleukin 18	R-HSA-446652
38	Q14116	IL18	interleukin 18	R-HSA-446652
39	A0A024R5G2	IL18BP	interleukin 18 binding protein	R-HSA-446652
40	O95998	IL18BP	interleukin 18 binding protein	R-HSA-446652
41	A0A024R5M7	IL18BP	interleukin 18 binding protein	R-HSA-446652
42	G3V1C5	IL18BP	interleukin 18 binding protein	R-HSA-446652
43	A0A024R5I1	IL18BP	interleukin 18 binding protein	R-HSA-446652
44	Q13478	IL18R1	interleukin 18 receptor 1	R-HSA-446652
45	O95256	IL18RAP	interleukin 18 receptor accessory protein	R-HSA-446652
46	P01583	IL1A	interleukin 1 alpha	R-HSA-446652
47	P01584	IL1B	interleukin 1 beta	R-HSA-446652
48	Q8WWZ1	IL1F10	interleukin 1 family member 10	R-HSA-446652
49	P14778	IL1R1	interleukin 1 receptor type 1	R-HSA-446652
50	B8ZZW4	IL1R1	interleukin 1 receptor type 1	R-HSA-446652
51	P27930	IL1R2	interleukin 1 receptor type 2	R-HSA-446652
52	A8K6K4	IL1RAP	interleukin 1 receptor accessory protein	R-HSA-446652
53	Q9NPH3	IL1RAP	interleukin 1 receptor accessory protein	R-HSA-446652
54	Q9NZN1	IL1RAPL1	interleukin 1 receptor accessory protein like 1	R-HSA-446652
55	X5DNQ7	IL1RAPL1	interleukin 1 receptor accessory protein like 1	R-HSA-446652
56	Q01638	IL1RL1	interleukin 1 receptor like 1	R-HSA-446652
57	Q9HB29	IL1RL2	interleukin 1 receptor like 2	R-HSA-446652
58	P18510	IL1RN	interleukin 1 receptor antagonist	R-HSA-446652
59	A0A024R528	IL1RN	interleukin 1 receptor antagonist	R-HSA-446652
60	O95760	IL33	interleukin 33	R-HSA-446652
61	Q9UHA7	IL36A	interleukin 36 alpha	R-HSA-446652
62	Q9NZH7	IL36B	interleukin 36 beta	R-HSA-446652
63	Q9NZH8	IL36G	interleukin 36 gamma	R-HSA-446652
64	A0A024R518	IL36RN	interleukin 36 receptor antagonist	R-HSA-446652
65	Q9UBH0	IL36RN	interleukin 36 receptor antagonist	R-HSA-446652
66	Q9NZH6	IL37	interleukin 37	R-HSA-446652
67	D4HNR6	IL4	interleukin 4	R-HSA-446652
68	P05112	IL4	interleukin 4	R-HSA-446652
69	Q5FC01	IL4	interleukin 4	R-HSA-446652
70	B4DVM1	IL6	interleukin 6	R-HSA-1059683
71	P05231	IL6	interleukin 6	R-HSA-1059683
72	Q75MH2	IL6	interleukin 6	R-HSA-1059683
73	B5MC21	IL6	interleukin 6	R-HSA-1059683
74	B4DNQ5	IL6	interleukin 6	R-HSA-1059683
75	A0N0L5	IL6R	interleukin 6 receptor	R-HSA-1059683
76	P08887	IL6R	interleukin 6 receptor	R-HSA-1059683
77	A0A087WTB5	IL6R	interleukin 6 receptor	R-HSA-1059683
78	A0A0A0N0L2	IL6ST	interleukin 6 cytokine family signal transducer	R-HSA-1059683
79	P40189	IL6ST	interleukin 6 cytokine family signal transducer	R-HSA-1059683
80	Q17RA0	IL6ST	interleukin 6 cytokine family signal transducer	R-HSA-1059683
81	P51617	IRAK1	interleukin 1 receptor associated kinase 1	R-HSA-446652
82	O43187	IRAK2	interleukin 1 receptor associated kinase 2	R-HSA-446652
83	Q9Y616	IRAK3	interleukin 1 receptor associated kinase 3	R-HSA-446652
84	B4E359	IRAK4	interleukin 1 receptor associated kinase 4	R-HSA-446652
85	Q69FE3	IRAK4	interleukin 1 receptor associated kinase 4	R-HSA-446652
86	Q9NWZ3	IRAK4	interleukin 1 receptor associated kinase 4	R-HSA-446652
87	B2RAP9	IRAK4	interleukin 1 receptor associated kinase 4	R-HSA-446652
88	P23458	JAK1	Janus kinase 1	R-HSA-1059683
89	Q6P669	JAK1	Janus kinase 1	R-HSA-1059683
90	O60674	JAK2	Janus kinase 2	R-HSA-1059683
91	A8K910	JAK2	Janus kinase 2	R-HSA-1059683
92	B4DYV1	JAK2	Janus kinase 2	R-HSA-1059683
93	Q15048	LRRC14	leucine rich repeat containing 14	R-HSA-446652
94	A4QPA9	MAP2K1	mitogen-activated protein kinase kinase 1	R-HSA-446652
95	Q02750	MAP2K1	mitogen-activated protein kinase kinase 1	R-HSA-446652
96	B4DFY5	MAP2K1	mitogen-activated protein kinase kinase 1	R-HSA-446652
97	P45985	MAP2K4	mitogen-activated protein kinase kinase 4	R-HSA-446652
98	A0A024R8K3	MAP2K6	mitogen-activated protein kinase kinase 6	R-HSA-446652
99	A8K3Y2	MAP2K6	mitogen-activated protein kinase kinase 6	R-HSA-446652
100	P52564	MAP2K6	mitogen-activated protein kinase kinase 6	R-HSA-446652
101	J3KRN4	MAP3K3	mitogen-activated protein kinase kinase kinase 3	R-HSA-446652
102	Q96HN9	MAP3K3	mitogen-activated protein kinase kinase kinase 3	R-HSA-446652
103	Q99759	MAP3K3	mitogen-activated protein kinase kinase kinase 3	R-HSA-446652
104	O43318	MAP3K7	mitogen-activated protein kinase kinase kinase 7	R-HSA-446652
105	P41279	MAP3K8	mitogen-activated protein kinase kinase kinase 8	R-HSA-446652
106	Q6FG25	MAP3K8	mitogen-activated protein kinase kinase kinase 8	R-HSA-446652
107	A1L4K2	MAPK8	mitogen-activated protein kinase 8	R-HSA-446652
108	P45983	MAPK8	mitogen-activated protein kinase 8	R-HSA-446652
109	Q99836	MYD88	MYD88 innate immune signal transduction adaptor	R-HSA-446652
110	A0A0A0MST0	MYD88	MYD88 innate immune signal transduction adaptor	R-HSA-446652
111	A0A0A0MSI9	MYD88	MYD88 innate immune signal transduction adaptor	R-HSA-446652
112	A0A0A0MS70	MYD88	MYD88 innate immune signal transduction adaptor	R-HSA-446652
113	O75113	N4BP1	NEDD4 binding protein 1	R-HSA-446652
114	A0A024RDJ4	NFKB1	nuclear factor kappa B subunit 1	R-HSA-446652
115	P19838	NFKB1	nuclear factor kappa B subunit 1	R-HSA-446652
116	Q00653	NFKB2	nuclear factor kappa B subunit 2	R-HSA-446652
117	P25963	NFKBIA	NFKB inhibitor alpha	R-HSA-446652
118	G5E9C2	NFKBIB	NFKB inhibitor beta	R-HSA-446652
119	Q15653	NFKBIB	NFKB inhibitor beta	R-HSA-446652
120	Q9NYS0	NKIRAS1	NFKB inhibitor interacting Ras like 1	R-HSA-446652
121	A0A024R1Z4	NKIRAS2	NFKB inhibitor interacting Ras like 2	R-HSA-446652
122	Q9NYR9	NKIRAS2	NFKB inhibitor interacting Ras like 2	R-HSA-446652
123	Q86WI3	NLRC5	NLR family CARD domain containing 5	R-HSA-446652
124	Q6MZW3	NLRC5	NLR family CARD domain containing 5	R-HSA-446652
125	Q9H6Y0	NLRC5	NLR family CARD domain containing 5	R-HSA-446652
126	Q86UT6	NLRX1	NLR family member X1	R-HSA-446652
127	A0A024RA73	NOD1	nucleotide binding oligomerization domain containing 1	R-HSA-446652
128	Q9Y239	NOD1	nucleotide binding oligomerization domain containing 1	R-HSA-446652
129	G3XAL1	NOD1	nucleotide binding oligomerization domain containing 1	R-HSA-446652
130	Q9HC29	NOD2	nucleotide binding oligomerization domain containing 2	R-HSA-446652
131	A0A286YF65	NOD2	nucleotide binding oligomerization domain containing 2	R-HSA-446652
132	A5PLL7	PEDS1-UBE2V1	PEDS1-UBE2V1 readthrough	R-HSA-446652
133	Q13404	PEDS1-UBE2V1	PEDS1-UBE2V1 readthrough	R-HSA-446652
134	Q53T26	PELI1	pellino E3 ubiquitin protein ligase 1	R-HSA-446652
135	Q96FA3	PELI1	pellino E3 ubiquitin protein ligase 1	R-HSA-446652
136	Q9H716	PELI2	pellino E3 ubiquitin protein ligase family member 2	R-HSA-446652
137	Q9HAT8	PELI2	pellino E3 ubiquitin protein ligase family member 2	R-HSA-446652
138	A0A024R5I2	PELI3	pellino E3 ubiquitin protein ligase family member 3	R-HSA-446652
139	Q8N2H9	PELI3	pellino E3 ubiquitin protein ligase family member 3	R-HSA-446652
140	A0A024R5B1	PELI3	pellino E3 ubiquitin protein ligase family member 3	R-HSA-446652
141	B4E0X6	PSMA1	proteasome 20S subunit alpha 1	R-HSA-446652
142	P25786	PSMA1	proteasome 20S subunit alpha 1	R-HSA-446652
143	A0A024RA52	PSMA2	proteasome 20S subunit alpha 2	R-HSA-446652
144	P25787	PSMA2	proteasome 20S subunit alpha 2	R-HSA-446652
145	A0A140VK43	PSMA3	proteasome 20S subunit alpha 3	R-HSA-446652
146	P25788	PSMA3	proteasome 20S subunit alpha 3	R-HSA-446652
147	P25789	PSMA4	proteasome 20S subunit alpha 4	R-HSA-446652
148	H0YLC2	PSMA4	proteasome 20S subunit alpha 4	R-HSA-446652
149	H0YN18	PSMA4	proteasome 20S subunit alpha 4	R-HSA-446652
150	P28066	PSMA5	proteasome 20S subunit alpha 5	R-HSA-446652
151	A0A109NGN6	PSMA5	proteasome 20S subunit alpha 5	R-HSA-446652
152	P60900	PSMA6	proteasome 20S subunit alpha 6	R-HSA-446652
153	A0A140VK44	PSMA6	proteasome 20S subunit alpha 6	R-HSA-446652
154	A0A0K0K1K4	PSMA7	proteasome 20S subunit alpha 7	R-HSA-446652
155	O14818	PSMA7	proteasome 20S subunit alpha 7	R-HSA-446652
156	Q8TAA3	PSMA8	proteasome 20S subunit alpha 8	R-HSA-446652
157	A0A087WYS6	PSMA8	proteasome 20S subunit alpha 8	R-HSA-446652
158	Q4G1B8	PSMA8	proteasome 20S subunit alpha 8	R-HSA-446652
159	A0A140VK45	PSMB1	proteasome 20S subunit beta 1	R-HSA-446652
160	P20618	PSMB1	proteasome 20S subunit beta 1	R-HSA-446652
161	P40306	PSMB10	proteasome 20S subunit beta 10	R-HSA-446652
162	A5LHX3	PSMB11	proteasome subunit beta 11	R-HSA-446652
163	B3KVC3	PSMB11	proteasome subunit beta 11	R-HSA-446652
164	B7Z478	PSMB2	proteasome 20S subunit beta 2	R-HSA-446652
165	A0A087WVV1	PSMB2	proteasome 20S subunit beta 2	R-HSA-446652
166	A0A140VJS6	PSMB2	proteasome 20S subunit beta 2	R-HSA-446652
167	P49721	PSMB2	proteasome 20S subunit beta 2	R-HSA-446652
168	P49720	PSMB3	proteasome 20S subunit beta 3	R-HSA-446652
169	A0A140VK46	PSMB4	proteasome 20S subunit beta 4	R-HSA-446652
170	P28070	PSMB4	proteasome 20S subunit beta 4	R-HSA-446652
171	A0A140VJS7	PSMB5	proteasome 20S subunit beta 5	R-HSA-446652
172	P28074	PSMB5	proteasome 20S subunit beta 5	R-HSA-446652
173	A0A087X2I4	PSMB6	proteasome 20S subunit beta 6	R-HSA-446652
174	P28072	PSMB6	proteasome 20S subunit beta 6	R-HSA-446652
175	Q6IAT9	PSMB6	proteasome 20S subunit beta 6	R-HSA-446652
176	E9KL30	PSMB7	proteasome 20S subunit beta 7	R-HSA-446652
177	Q99436	PSMB7	proteasome 20S subunit beta 7	R-HSA-446652
178	P28062	PSMB8	proteasome 20S subunit beta 8	R-HSA-446652
179	X5CMJ9	PSMB8	proteasome 20S subunit beta 8	R-HSA-446652
180	A0A1U9X8D7	PSMB9	proteasome 20S subunit beta 9	R-HSA-446652
181	P28065	PSMB9	proteasome 20S subunit beta 9	R-HSA-446652
182	P62191	PSMC1	proteasome 26S subunit, ATPase 1	R-HSA-446652
183	Q53XL8	PSMC1	proteasome 26S subunit, ATPase 1	R-HSA-446652
184	B7Z571	PSMC2	proteasome 26S subunit, ATPase 2	R-HSA-446652
185	P35998	PSMC2	proteasome 26S subunit, ATPase 2	R-HSA-446652
186	A0A140VK70	PSMC2	proteasome 26S subunit, ATPase 2	R-HSA-446652
187	A0A140VK42	PSMC3	proteasome 26S subunit, ATPase 3	R-HSA-446652
188	P17980	PSMC3	proteasome 26S subunit, ATPase 3	R-HSA-446652
189	A8K2M0	PSMC4	proteasome 26S subunit, ATPase 4	R-HSA-446652
190	P43686	PSMC4	proteasome 26S subunit, ATPase 4	R-HSA-446652
191	P62195	PSMC5	proteasome 26S subunit, ATPase 5	R-HSA-446652
192	A0A140VJS3	PSMC5	proteasome 26S subunit, ATPase 5	R-HSA-446652
193	A0A087X2I1	PSMC6	proteasome 26S subunit, ATPase 6	R-HSA-446652
194	P62333	PSMC6	proteasome 26S subunit, ATPase 6	R-HSA-446652
195	Q99460	PSMD1	proteasome 26S subunit, non-ATPase 1	R-HSA-446652
196	O75832	PSMD10	proteasome 26S subunit, non-ATPase 10	R-HSA-446652
197	O00231	PSMD11	proteasome 26S subunit, non-ATPase 11	R-HSA-446652
198	O00232	PSMD12	proteasome 26S subunit, non-ATPase 12	R-HSA-446652
199	A0A0S2Z489	PSMD12	proteasome 26S subunit, non-ATPase 12	R-HSA-446652
200	Q9UNM6	PSMD13	proteasome 26S subunit, non-ATPase 13	R-HSA-446652
201	A0A140VKF2	PSMD14	proteasome 26S subunit, non-ATPase 14	R-HSA-446652
202	O00487	PSMD14	proteasome 26S subunit, non-ATPase 14	R-HSA-446652
203	Q13200	PSMD2	proteasome 26S subunit ubiquitin receptor, non-ATPase 2	R-HSA-446652
204	O43242	PSMD3	proteasome 26S subunit, non-ATPase 3	R-HSA-446652
205	Q5VWC4	PSMD4	proteasome 26S subunit ubiquitin receptor, non-ATPase 4	R-HSA-446652
206	P55036	PSMD4	proteasome 26S subunit ubiquitin receptor, non-ATPase 4	R-HSA-446652
207	Q16401	PSMD5	proteasome 26S subunit, non-ATPase 5	R-HSA-446652
208	Q15008	PSMD6	proteasome 26S subunit, non-ATPase 6	R-HSA-446652
209	P51665	PSMD7	proteasome 26S subunit, non-ATPase 7	R-HSA-446652
210	P48556	PSMD8	proteasome 26S subunit, non-ATPase 8	R-HSA-446652
211	V9HW09	PSMD8	proteasome 26S subunit, non-ATPase 8	R-HSA-446652
212	O00233	PSMD9	proteasome 26S subunit, non-ATPase 9	R-HSA-446652
213	Q06323	PSME1	proteasome activator subunit 1	R-HSA-446652
214	A0A0K0K1L8	PSME1	proteasome activator subunit 1	R-HSA-446652
215	Q86SZ9	PSME1	proteasome activator subunit 1	R-HSA-446652
216	Q86SZ7	PSME2	proteasome activator subunit 2	R-HSA-446652
217	Q9UL46	PSME2	proteasome activator subunit 2	R-HSA-446652
218	A0A024R203	PSME3	proteasome activator subunit 3	R-HSA-446652
219	Q6MZZ1	PSME3	proteasome activator subunit 3	R-HSA-446652
220	B3KQ25	PSME3	proteasome activator subunit 3	R-HSA-446652
221	P61289	PSME3	proteasome activator subunit 3	R-HSA-446652
222	V9HWJ8	PSME3	proteasome activator subunit 3	R-HSA-446652
223	Q14997	PSME4	proteasome activator subunit 4	R-HSA-446652
224	B4DXW9	PSMF1	proteasome inhibitor subunit 1	R-HSA-446652
225	Q92530	PSMF1	proteasome inhibitor subunit 1	R-HSA-446652
226	Q5QPM7	PSMF1	proteasome inhibitor subunit 1	R-HSA-446652
227	A0A140VJT2	PSMF1	proteasome inhibitor subunit 1	R-HSA-446652
228	Q06124	PTPN11	protein tyrosine phosphatase non-receptor type 11	R-HSA-446652
229	B4E105	PTPN12	protein tyrosine phosphatase non-receptor type 12	R-HSA-446652
230	Q05209	PTPN12	protein tyrosine phosphatase non-receptor type 12	R-HSA-446652
231	Q12923	PTPN13	protein tyrosine phosphatase non-receptor type 13	R-HSA-446652
232	A8K6H6	PTPN14	protein tyrosine phosphatase non-receptor type 14	R-HSA-446652
233	Q15678	PTPN14	protein tyrosine phosphatase non-receptor type 14	R-HSA-446652
234	Q99952	PTPN18	protein tyrosine phosphatase non-receptor type 18	R-HSA-446652
235	P17706	PTPN2	protein tyrosine phosphatase non-receptor type 2	R-HSA-446652
236	K7EQG9	PTPN2	protein tyrosine phosphatase non-receptor type 2	R-HSA-446652
237	Q59F91	PTPN2	protein tyrosine phosphatase non-receptor type 2	R-HSA-446652
238	A8K3N4	PTPN2	protein tyrosine phosphatase non-receptor type 2	R-HSA-446652
239	Q4JDL3	PTPN20	protein tyrosine phosphatase non-receptor type 20	R-HSA-446652
240	Q9Y406	PTPN20	protein tyrosine phosphatase non-receptor type 20	R-HSA-446652
241	Q4JDK3	PTPN20	protein tyrosine phosphatase non-receptor type 20	R-HSA-446652
242	Q5H9Q9	PTPN20	protein tyrosine phosphatase non-receptor type 20	R-HSA-446652
243	B4DST5	PTPN23	protein tyrosine phosphatase non-receptor type 23	R-HSA-446652
244	Q9H3S7	PTPN23	protein tyrosine phosphatase non-receptor type 23	R-HSA-446652
245	A0A024RAE8	PTPN4	protein tyrosine phosphatase non-receptor type 4	R-HSA-446652
246	P29074	PTPN4	protein tyrosine phosphatase non-receptor type 4	R-HSA-446652
247	P54829	PTPN5	protein tyrosine phosphatase non-receptor type 5	R-HSA-446652
248	Q86TL3	PTPN5	protein tyrosine phosphatase non-receptor type 5	R-HSA-446652
249	B7Z2F8	PTPN5	protein tyrosine phosphatase non-receptor type 5	R-HSA-446652
250	P29350	PTPN6	protein tyrosine phosphatase non-receptor type 6	R-HSA-446652
251	Q53XS4	PTPN6	protein tyrosine phosphatase non-receptor type 6	R-HSA-446652
252	B4DZD9	PTPN7	protein tyrosine phosphatase non-receptor type 7	R-HSA-446652
253	P35236	PTPN7	protein tyrosine phosphatase non-receptor type 7	R-HSA-446652
254	A0A024R9A7	PTPN7	protein tyrosine phosphatase non-receptor type 7	R-HSA-446652
255	P43378	PTPN9	protein tyrosine phosphatase non-receptor type 9	R-HSA-446652
256	Q6IQ43	PTPN9	protein tyrosine phosphatase non-receptor type 9	R-HSA-446652
257	P62877	RBX1	ring-box 1	R-HSA-446652
258	Q04206	RELA	RELA proto-oncogene, NF-kB subunit	R-HSA-446652
259	A0A087X0W8	RELA	RELA proto-oncogene, NF-kB subunit	R-HSA-446652
260	A0A0S2Z4Z8	RIPK2	receptor interacting serine/threonine kinase 2	R-HSA-446652
261	O43353	RIPK2	receptor interacting serine/threonine kinase 2	R-HSA-446652
262	B2RDW1	RPS27A	ribosomal protein S27a	R-HSA-446652
263	P62979	RPS27A	ribosomal protein S27a	R-HSA-446652
264	P80511	S100A12	S100 calcium binding protein A12	R-HSA-446652
265	A0A0S2Z4C5	S100B	S100 calcium binding protein B	R-HSA-446652
266	P04271	S100B	S100 calcium binding protein B	R-HSA-446652
267	P0DJI8	SAA1	serum amyloid A1	R-HSA-446652
268	P60896	SEM1	SEM1 26S proteasome subunit	R-HSA-446652
269	Q6IBB7	SEM1	SEM1 26S proteasome subunit	R-HSA-446652
270	Q6IA17	SIGIRR	single Ig and TIR domain containing	R-HSA-446652
271	C9JFX4	SIGIRR	single Ig and TIR domain containing	R-HSA-446652
272	P63208	SKP1	S-phase kinase associated protein 1	R-HSA-446652
273	P84022	SMAD3	SMAD family member 3	R-HSA-446652
274	A0A024R5Z3	SMAD3	SMAD family member 3	R-HSA-446652
275	Q9P0T0	SMAD3	SMAD family member 3	R-HSA-446652
276	O14543	SOCS3	suppressor of cytokine signaling 3	R-HSA-1059683
277	Q6FI39	SOCS3	suppressor of cytokine signaling 3	R-HSA-1059683
278	Q13501	SQSTM1	sequestosome 1	R-HSA-446652
279	P42224	STAT1	signal transducer and activator of transcription 1	R-HSA-1059683
280	P40763	STAT3	signal transducer and activator of transcription 3	R-HSA-446652
281	A8K6K3	TAB1	TGF-beta activated kinase 1 (MAP3K7) binding protein 1	R-HSA-446652
282	Q15750	TAB1	TGF-beta activated kinase 1 (MAP3K7) binding protein 1	R-HSA-446652
283	Q9NYJ8	TAB2	TGF-beta activated kinase 1 (MAP3K7) binding protein 2	R-HSA-446652
284	B4DIR9	TAB2	TGF-beta activated kinase 1 (MAP3K7) binding protein 2	R-HSA-446652
285	Q8N5C8	TAB3	TGF-beta activated kinase 1 (MAP3K7) binding protein 3	R-HSA-446652
286	Q9UHD2	TBK1	TANK binding kinase 1	R-HSA-446652
287	Q96CG3	TIFA	TRAF interacting protein with forkhead associated domain	R-HSA-446652
288	Q8NFZ5	TNIP2	TNFAIP3 interacting protein 2	R-HSA-446652
289	D6RGJ2	TNIP2	TNFAIP3 interacting protein 2	R-HSA-446652
290	B3KR28	TOLLIP	toll interacting protein	R-HSA-446652
291	Q9H0E2	TOLLIP	toll interacting protein	R-HSA-446652
292	E9PNS3	TOLLIP	toll interacting protein	R-HSA-446652
293	F2Z2Y8	TOLLIP	toll interacting protein	R-HSA-446652
294	Q8N8J5	TOLLIP	toll interacting protein	R-HSA-446652
295	Q6FIE9	TOLLIP	toll interacting protein	R-HSA-446652
296	K7PPA8	TP53	tumor protein p53	R-HSA-446652
297	P04637	TP53	tumor protein p53	R-HSA-446652
298	Q53GA5	TP53	tumor protein p53	R-HSA-446652
299	H2EHT1	TP53	tumor protein p53	R-HSA-446652
300	A0A087X1Q1	TP53	tumor protein p53	R-HSA-446652
301	A0A087WXZ1	TP53	tumor protein p53	R-HSA-446652
302	A0A087WT22	TP53	tumor protein p53	R-HSA-446652
303	A0A024R8H5	TRAF2	TNF receptor associated factor 2	R-HSA-446652
304	Q12933	TRAF2	TNF receptor associated factor 2	R-HSA-446652
305	Q9Y4K3	TRAF6	TNF receptor associated factor 6	R-HSA-446652
306	A0A024R7E4	TYK2	tyrosine kinase 2	R-HSA-1059683
307	P29597	TYK2	tyrosine kinase 2	R-HSA-1059683
308	P62987	UBA52	ubiquitin A-52 residue ribosomal protein fusion product 1	R-HSA-446652
309	Q3MIH3	UBA52	ubiquitin A-52 residue ribosomal protein fusion product 1	R-HSA-446652
310	Q7Z4P3	UBA52	ubiquitin A-52 residue ribosomal protein fusion product 1	R-HSA-446652
311	P0CG47	UBB	ubiquitin B	R-HSA-446652
312	Q5U5U6	UBB	ubiquitin B	R-HSA-446652
313	P0CG48	UBC	ubiquitin C	R-HSA-446652
314	P61088	UBE2N	ubiquitin conjugating enzyme E2 N	R-HSA-446652
315	V9HW41	UBE2N	ubiquitin conjugating enzyme E2 N	R-HSA-446652
316	G3V2F7	UBE2V1	ubiquitin conjugating enzyme E2 V1	R-HSA-446652
317	P54578	USP14	ubiquitin specific peptidase 14	R-HSA-446652
318	Q9UMW8	USP18	ubiquitin specific peptidase 18	R-HSA-446652
