## Supplemental Figures and Tables for "Serum preprocessing workflows differentially shape biological readout in data-independent acquisition proteomics of systemic juvenile idiopathic arthritis": TableS5_Macrophage_dataset.csv

#	Uniprot ID	Gene name	Protein name	SourceID
1	Q8IZF2	ADGRF5	adhesion G protein-coupled receptor F5	GO:0042116
2	A0A1U9X785	AGER	advanced glycosylation end-product specific receptor	GO:0042116
3	B4DNX3	AGER	advanced glycosylation end-product specific receptor	GO:0042116
4	Q15109	AGER	advanced glycosylation end-product specific receptor	GO:0042116
5	I3WTX1	AIF1	allograft inflammatory factor 1	GO:0042116
6	P55008	AIF1	allograft inflammatory factor 1	GO:0042116
7	Q4V347	AIF1	allograft inflammatory factor 1	GO:0042116
8	A0A140VJC8	APP	amyloid beta precursor protein	GO:0042116
9	P05067	APP	amyloid beta precursor protein	GO:0042116
10	B4DGD0	APP	amyloid beta precursor protein	GO:0042116
11	E9PG40	APP	amyloid beta precursor protein	GO:0042116
12	A0A0A0MRG2	APP	amyloid beta precursor protein	GO:0042116
13	B4DJT9	APP	amyloid beta precursor protein	GO:0042116
14	A0A024R3C7	ATM	ATM serine/threonine kinase	GO:0042116
15	Q13315	ATM	ATM serine/threonine kinase	GO:0042116
16	P20160	AZU1	azurocidin 1	GO:0042116
17	P61769	B2M	beta-2-microglobulin	R-HSA-877300
18	P17213	BPI	bactericidal permeability increasing protein	GO:0042116
19	A0A024RAG6	C1QA	complement C1q A chain	GO:0042116
20	P02745	C1QA	complement C1q A chain	GO:0042116
21	P21730	C5AR1	complement C5a receptor 1	GO:0042116
22	A8K161	CAMK2A	calcium/calmodulin dependent protein kinase II alpha	R-HSA-877300
23	Q8IWE0	CAMK2A	calcium/calmodulin dependent protein kinase II alpha	R-HSA-877300
24	Q7LDD5	CAMK2A	calcium/calmodulin dependent protein kinase II alpha	R-HSA-877300
25	Q9UQM7	CAMK2A	calcium/calmodulin dependent protein kinase II alpha	R-HSA-877300
26	A4D2J9	CAMK2B	calcium/calmodulin dependent protein kinase II beta	R-HSA-877300
27	Q13554	CAMK2B	calcium/calmodulin dependent protein kinase II beta	R-HSA-877300
28	B7Z1Z6	CAMK2B	calcium/calmodulin dependent protein kinase II beta	R-HSA-877300
29	A0A024RDK3	CAMK2D	calcium/calmodulin dependent protein kinase II delta	R-HSA-877300
30	Q13557	CAMK2D	calcium/calmodulin dependent protein kinase II delta	R-HSA-877300
31	E9PBG7	CAMK2D	calcium/calmodulin dependent protein kinase II delta	R-HSA-877300
32	E9PF82	CAMK2D	calcium/calmodulin dependent protein kinase II delta	R-HSA-877300
33	D6R938	CAMK2D	calcium/calmodulin dependent protein kinase II delta	R-HSA-877300
34	A0A0A0MS52	CAMK2G	calcium/calmodulin dependent protein kinase II gamma	R-HSA-877300
35	Q13555	CAMK2G	calcium/calmodulin dependent protein kinase II gamma	R-HSA-877300
36	B3KY86	CAMK2G	calcium/calmodulin dependent protein kinase II gamma	R-HSA-877300
37	Q13280	CAMK2G	calcium/calmodulin dependent protein kinase II gamma	R-HSA-877300
38	Q5SWX3	CAMK2G	calcium/calmodulin dependent protein kinase II gamma	R-HSA-877300
39	A0N0R1	CCL3	C-C motif chemokine ligand 3	GO:0042116
40	P10147	CCL3	C-C motif chemokine ligand 3	GO:0042116
41	P41217	CD200	CD200 molecule	GO:0042116
42	B4DDZ6	CD200	CD200 molecule	GO:0042116
43	F8W7G1	CD200	CD200 molecule	GO:0042116
44	P16070	CD44	CD44 molecule (Indian blood group)	R-HSA-877300
45	P04233	CD74	CD74 molecule	GO:0042116
46	Q9UIB8	CD84	CD84 molecule	GO:0042116
47	Q9NPY3	CD93	CD93 molecule	GO:0042116
48	P49715	CEBPA	CCAAT enhancer binding protein alpha	GO:0042116
49	A0A0B4J1S1	CIITA	class II major histocompatibility complex transactivator	R-HSA-877300
50	P33076	CIITA	class II major histocompatibility complex transactivator	R-HSA-877300
51	Q66X48	CIITA	class II major histocompatibility complex transactivator	R-HSA-877300
52	A0A087X2I7	CIITA	class II major histocompatibility complex transactivator	R-HSA-877300
53	P10909	CLU	clusterin	GO:0042116
54	Q6UUV7	CRTC3	CREB regulated transcription coactivator 3	GO:0042116
55	Q8TEF4	CRTC3	CREB regulated transcription coactivator 3	GO:0042116
56	O76096	CST7	cystatin F	GO:0042116
57	P53634	CTSC	cathepsin C	GO:0042116
58	A0N0N7	CX3CL1	C-X3-C motif chemokine ligand 1	GO:0042116
59	P78423	CX3CL1	C-X3-C motif chemokine ligand 1	GO:0042116
60	P49238	CX3CR1	C-X3-C motif chemokine receptor 1	GO:0042116
61	O75923	DYSF	dysferlin	GO:0042116
62	P20800	EDN2	endothelin 2	GO:0042116
63	K3W4U1	FCER2	Fc epsilon receptor II	GO:0042116
64	P06734	FCER2	Fc epsilon receptor II	GO:0042116
65	P12314	FCGR1A	Fc gamma receptor Ia	R-HSA-877300
66	P31994	FCGR2B	Fc gamma receptor IIb	GO:0042116
67	M9MML0	FCGR3A	Fc gamma receptor IIIa	GO:0042116
68	P08637	FCGR3A	Fc gamma receptor IIIa	GO:0042116
69	Q9H334	FOXP1	forkhead box P1	GO:0042116
70	A0A0B4J2F3	FOXP1	forkhead box P1	GO:0042116
71	Q8N2P0	FOXP1	forkhead box P1	GO:0042116
72	Q548T7	FOXP1	forkhead box P1	GO:0042116
73	Q8TEA2	FOXP1	forkhead box P1	GO:0042116
74	P32455	GBP1	guanylate binding protein 1	R-HSA-877300
75	P32456	GBP2	guanylate binding protein 2	R-HSA-877300
76	Q8TCE5	GBP2	guanylate binding protein 2	R-HSA-877300
77	Q9H0R5	GBP3	guanylate binding protein 3	R-HSA-877300
78	Q96PP9	GBP4	guanylate binding protein 4	R-HSA-877300
79	Q96PP8	GBP5	guanylate binding protein 5	R-HSA-877300
80	B4DRX0	GBP6	guanylate binding protein family member 6	R-HSA-877300
81	B4E1U2	GBP6	guanylate binding protein family member 6	R-HSA-877300
82	Q6ZN66	GBP6	guanylate binding protein family member 6	R-HSA-877300
83	Q8N8V2	GBP7	guanylate binding protein 7	R-HSA-877300
84	O60478	GPR137B	G protein-coupled receptor 137B	GO:0042116
85	P28799	GRN	granulin precursor	GO:0042116
86	P81172	HAMP	hepcidin antimicrobial peptide	GO:0042116
87	Q8TDQ0	HAVCR2	hepatitis A virus cellular receptor 2	GO:0042116
88	P30443	HLA-A	major histocompatibility complex, class I, A	R-HSA-877300
89	Q5SUL5	HLA-A	major histocompatibility complex, class I, A	R-HSA-877300
90	B1PKY1	HLA-A	major histocompatibility complex, class I, A	R-HSA-877300
91	B2R7U3	HLA-A	major histocompatibility complex, class I, A	R-HSA-877300
92	P04439	HLA-A	major histocompatibility complex, class I, A	R-HSA-877300
93	E5FQ95	HLA-B	major histocompatibility complex, class I, B	R-HSA-877300
94	P01889	HLA-B	major histocompatibility complex, class I, B	R-HSA-877300
95	O19617	HLA-C	major histocompatibility complex, class I, C	R-HSA-877300
96	P10321	HLA-C	major histocompatibility complex, class I, C	R-HSA-877300
97	Q6R739	HLA-C	major histocompatibility complex, class I, C	R-HSA-877300
98	Q95HC2	HLA-C	major histocompatibility complex, class I, C	R-HSA-877300
99	P20036	HLA-DPA1	major histocompatibility complex, class II, DP alpha 1	R-HSA-877300
100	X5CKE2	HLA-DPA1	major histocompatibility complex, class II, DP alpha 1	R-HSA-877300
101	I4EC15	HLA-DPB1	major histocompatibility complex, class II, DP beta 1	R-HSA-877300
102	P04440	HLA-DPB1	major histocompatibility complex, class II, DP beta 1	R-HSA-877300
103	A0A173ADG5	HLA-DQA1	major histocompatibility complex, class II, DQ alpha 1	R-HSA-877300
104	P01909	HLA-DQA1	major histocompatibility complex, class II, DQ alpha 1	R-HSA-877300
105	Q8MH44	HLA-DQA1	major histocompatibility complex, class II, DQ alpha 1	R-HSA-877300
106	P01906	HLA-DQA2	major histocompatibility complex, class II, DQ alpha 2	R-HSA-877300
107	Q76NI6	HLA-DQA2	major histocompatibility complex, class II, DQ alpha 2	R-HSA-877300
108	Q5SU54	HLA-DQB1	major histocompatibility complex, class II, DQ beta 1	R-HSA-877300
109	P01920	HLA-DQB1	major histocompatibility complex, class II, DQ beta 1	R-HSA-877300
110	Q5Y7D3	HLA-DQB1	major histocompatibility complex, class II, DQ beta 1	R-HSA-877300
111	Q5Y7A9	HLA-DQB1	major histocompatibility complex, class II, DQ beta 1	R-HSA-877300
112	Q5Y7D6	HLA-DQB1	major histocompatibility complex, class II, DQ beta 1	R-HSA-877300
113	P05538	HLA-DQB2	major histocompatibility complex, class II, DQ beta 2	R-HSA-877300
114	Q5SR05	HLA-DQB2	major histocompatibility complex, class II, DQ beta 2	R-HSA-877300
115	A2ADX3	HLA-DQB2	major histocompatibility complex, class II, DQ beta 2	R-HSA-877300
116	A0A0G2JMH6	HLA-DRA	major histocompatibility complex, class II, DR alpha	R-HSA-877300
117	P01903	HLA-DRA	major histocompatibility complex, class II, DR alpha	R-HSA-877300
118	P01912	HLA-DRB1	major histocompatibility complex, class II, DR beta 1	R-HSA-877300
119	Q5Y7D1	HLA-DRB1	major histocompatibility complex, class II, DR beta 1	R-HSA-877300
120	D7RIH8	HLA-DRB1	major histocompatibility complex, class II, DR beta 1	R-HSA-877300
121	P01911	HLA-DRB1	major histocompatibility complex, class II, DR beta 1	R-HSA-877300
122	Q29974	HLA-DRB1	major histocompatibility complex, class II, DR beta 1	R-HSA-877300
123	X5DNQ0	HLA-DRB1	major histocompatibility complex, class II, DR beta 1	R-HSA-877300
124	P79483	HLA-DRB3	major histocompatibility complex, class II, DR beta 3	R-HSA-877300
125	P13762	HLA-DRB4	major histocompatibility complex, class II, DR beta 4	R-HSA-877300
126	X5D2U9	HLA-DRB4	major histocompatibility complex, class II, DR beta 4	R-HSA-877300
127	Q30154	HLA-DRB5	major histocompatibility complex, class II, DR beta 5	R-HSA-877300
128	A8K8M6	HLA-E	major histocompatibility complex, class I, E	R-HSA-877300
129	O19682	HLA-E	major histocompatibility complex, class I, E	R-HSA-877300
130	P13747	HLA-E	major histocompatibility complex, class I, E	R-HSA-877300
131	Q6DU44	HLA-E	major histocompatibility complex, class I, E	R-HSA-877300
132	P30511	HLA-F	major histocompatibility complex, class I, F	R-HSA-877300
133	Q5JZ48	HLA-F	major histocompatibility complex, class I, F	R-HSA-877300
134	Q5JZ47	HLA-F	major histocompatibility complex, class I, F	R-HSA-877300
135	P17693	HLA-G	major histocompatibility complex, class I, G	R-HSA-877300
136	Q6DU14	HLA-G	major histocompatibility complex, class I, G	R-HSA-877300
137	Q31611	HLA-G	major histocompatibility complex, class I, G	R-HSA-877300
138	A0A024R3X4	HSPD1	heat shock protein family D (Hsp60) member 1	GO:0042116
139	P10809	HSPD1	heat shock protein family D (Hsp60) member 1	GO:0042116
140	P05362	ICAM1	intercellular adhesion molecule 1	R-HSA-877300
141	A0A024R7N7	IFI30	IFI30 lysosomal thiol reductase	R-HSA-877300
142	P13284	IFI30	IFI30 lysosomal thiol reductase	R-HSA-877300
143	P80217	IFI35	interferon induced protein 35	GO:0042116
144	P01579	IFNG	interferon gamma	GO:0042116
145	A0A0S2Z3Y2	IFNGR1	interferon gamma receptor 1	GO:0042116
146	P15260	IFNGR1	interferon gamma receptor 1	GO:0042116
147	E7EUY1	IFNGR2	interferon gamma receptor 2	GO:0042116
148	A8K881	IFNGR2	interferon gamma receptor 2	GO:0042116
149	P38484	IFNGR2	interferon gamma receptor 2	GO:0042116
150	P22301	IL10	interleukin 10	GO:0042116
151	Q6FGW4	IL10	interleukin 10	GO:0042116
152	P35225	IL13	interleukin 13	GO:0042116
153	Q01638	IL1RL1	interleukin 1 receptor like 1	GO:0042116
154	B4DNJ2	IL31RA	interleukin 31 receptor A	GO:0042116
155	Q8NI17	IL31RA	interleukin 31 receptor A	GO:0042116
156	O95760	IL33	interleukin 33	GO:0042116
157	D4HNR6	IL4	interleukin 4	GO:0042116
158	P05112	IL4	interleukin 4	GO:0042116
159	Q5FC01	IL4	interleukin 4	GO:0042116
160	P24394	IL4R	interleukin 4 receptor	GO:0042116
161	B2RBY1	IL4R	interleukin 4 receptor	GO:0042116
162	B4DVM1	IL6	interleukin 6	GO:0042116
163	P05231	IL6	interleukin 6	GO:0042116
164	Q75MH2	IL6	interleukin 6	GO:0042116
165	B5MC21	IL6	interleukin 6	GO:0042116
166	B4DNQ5	IL6	interleukin 6	GO:0042116
167	P10914	IRF1	interferon regulatory factor 1	R-HSA-877300
168	Q6FHN8	IRF1	interferon regulatory factor 1	R-HSA-877300
169	P14316	IRF2	interferon regulatory factor 2	R-HSA-877300
170	Q14653	IRF3	interferon regulatory factor 3	R-HSA-877300
171	E2GIM5	IRF3	interferon regulatory factor 3	R-HSA-877300
172	E2GIM7	IRF3	interferon regulatory factor 3	R-HSA-877300
173	E2GIM8	IRF3	interferon regulatory factor 3	R-HSA-877300
174	E2GIM9	IRF3	interferon regulatory factor 3	R-HSA-877300
175	M0QYT9	IRF3	interferon regulatory factor 3	R-HSA-877300
176	E2GIM6	IRF3	interferon regulatory factor 3	R-HSA-877300
177	Q15306	IRF4	interferon regulatory factor 4	R-HSA-877300
178	Q13568	IRF5	interferon regulatory factor 5	R-HSA-877300
179	B7Z1M2	IRF5	interferon regulatory factor 5	R-HSA-877300
180	C9JAU6	IRF5	interferon regulatory factor 5	R-HSA-877300
181	A0A0G2USB5	IRF5	interferon regulatory factor 5	R-HSA-877300
182	O14896	IRF6	interferon regulatory factor 6	R-HSA-877300
183	G0Z349	IRF6	interferon regulatory factor 6	R-HSA-877300
184	Q92985	IRF7	interferon regulatory factor 7	R-HSA-877300
185	A0A024RCA2	IRF7	interferon regulatory factor 7	R-HSA-877300
186	M9RSF4	IRF7	interferon regulatory factor 7	R-HSA-877300
187	B4E1B1	IRF7	interferon regulatory factor 7	R-HSA-877300
188	Q02556	IRF8	interferon regulatory factor 8	R-HSA-877300
189	Q00978	IRF9	interferon regulatory factor 9	R-HSA-877300
190	A1A4Y4	IRGM	immunity related GTPase M	GO:0042116
191	P11215	ITGAM	integrin subunit alpha M	GO:0042116
192	P05107	ITGB2	integrin subunit beta 2	GO:0042116
193	B4E0R1	ITGB2	integrin subunit beta 2	GO:0042116
194	P23458	JAK1	Janus kinase 1	R-HSA-877300
195	Q6P669	JAK1	Janus kinase 1	R-HSA-877300
196	O60674	JAK2	Janus kinase 2	GO:0042116
197	A8K910	JAK2	Janus kinase 2	GO:0042116
198	B4DYV1	JAK2	Janus kinase 2	GO:0042116
199	Q6NYC1	JMJD6	jumonji domain containing 6, arginine demethylase and lysine hydroxylase	GO:0042116
200	Q15046	KARS1	lysyl-tRNA synthetase 1	GO:0042116
201	A0A024RAV6	KCNJ8	potassium inwardly rectifying channel subfamily J member 8	GO:0042116
202	Q15842	KCNJ8	potassium inwardly rectifying channel subfamily J member 8	GO:0042116
203	P18428	LBP	lipopolysaccharide binding protein	GO:0042116
204	Q8TCF0	LBP	lipopolysaccharide binding protein	GO:0042116
205	A0A024R7D5	LDLR	low density lipoprotein receptor	GO:0042116
206	P01130	LDLR	low density lipoprotein receptor	GO:0042116
207	G3V364	LRFN5	leucine rich repeat and fibronectin type III domain containing 5	GO:0042116
208	Q96NI6	LRFN5	leucine rich repeat and fibronectin type III domain containing 5	GO:0042116
209	Q17RV3	LRRK2	leucine rich repeat kinase 2	GO:0042116
210	Q5S007	LRRK2	leucine rich repeat kinase 2	GO:0042116
211	P28482	MAPK1	mitogen-activated protein kinase 1	R-HSA-877300
212	Q1HBJ4	MAPK1	mitogen-activated protein kinase 1	R-HSA-877300
213	Q499G7	MAPK1	mitogen-activated protein kinase 1	R-HSA-877300
214	P27361	MAPK3	mitogen-activated protein kinase 3	R-HSA-877300
215	Q9BWJ1	MAPK3	mitogen-activated protein kinase 3	R-HSA-877300
216	L7RXH5	MAPK3	mitogen-activated protein kinase 3	R-HSA-877300
217	P10636	MAPT	microtubule associated protein tau	GO:0042116
218	A0A024RA19	MAPT	microtubule associated protein tau	GO:0042116
219	B3KTM0	MAPT	microtubule associated protein tau	GO:0042116
220	A0A024RA17	MAPT	microtubule associated protein tau	GO:0042116
221	A0A024R9Y0	MAPT	microtubule associated protein tau	GO:0042116
222	A0A024R9Y1	MAPT	microtubule associated protein tau	GO:0042116
223	Q9Y4C4	MFHAS1	multifunctional ROCO family signaling regulator 1	GO:0042116
224	A0A024RBV4	MID1	midline 1	R-HSA-877300
225	O15344	MID1	midline 1	R-HSA-877300
226	A0A087X255	MID1	midline 1	R-HSA-877300
227	I4AY87	MIF	macrophage migration inhibitory factor	GO:0042116
228	P14174	MIF	macrophage migration inhibitory factor	GO:0042116
229	B4E0I2	MMP8	matrix metallopeptidase 8	GO:0042116
230	P22894	MMP8	matrix metallopeptidase 8	GO:0042116
231	P02795	MT2A	metallothionein 2A	R-HSA-877300
232	Q92614	MYO18A	myosin XVIIIA	GO:0042116
233	A0A024QZ63	MYO18A	myosin XVIIIA	GO:0042116
234	Q9NYE8	MYO18A	myosin XVIIIA	GO:0042116
235	A0A140VJE4	NAGLU	N-acetyl-alpha-glucosaminidase	GO:0042116
236	P54802	NAGLU	N-acetyl-alpha-glucosaminidase	GO:0042116
237	P13591	NCAM1	neural cell adhesion molecule 1	R-HSA-877300
238	A0A087WWD4	NCAM1	neural cell adhesion molecule 1	R-HSA-877300
239	Q13287	NMI	N-myc and STAT interactor	GO:0042116
240	F1D8S3	NR1D1	nuclear receptor subfamily 1 group D member 1	GO:0042116
241	P20393	NR1D1	nuclear receptor subfamily 1 group D member 1	GO:0042116
242	Q13133	NR1H3	nuclear receptor subfamily 1 group H member 3	GO:0042116
243	B4DXU5	NR1H3	nuclear receptor subfamily 1 group H member 3	GO:0042116
244	F1D8N1	NR1H3	nuclear receptor subfamily 1 group H member 3	GO:0042116
245	B5MBY7	NR1H3	nuclear receptor subfamily 1 group H member 3	GO:0042116
246	P00973	OAS1	2'-5'-oligoadenylate synthetase 1	R-HSA-877300
247	F8VXY3	OAS1	2'-5'-oligoadenylate synthetase 1	R-HSA-877300
248	P29728	OAS2	2'-5'-oligoadenylate synthetase 2	R-HSA-877300
249	Q7Z6D0	OAS2	2'-5'-oligoadenylate synthetase 2	R-HSA-877300
250	Q9Y6K5	OAS3	2'-5'-oligoadenylate synthetase 3	R-HSA-877300
251	Q15646	OASL	2'-5'-oligoadenylate synthetase like	R-HSA-877300
252	O75925	PIAS1	protein inhibitor of activated STAT 1	R-HSA-877300
253	O43164	PJA2	praja ring finger ubiquitin ligase 2	GO:0042116
254	O15496	PLA2G10	phospholipase A2 group X	GO:0042116
255	Q9NZ20	PLA2G3	phospholipase A2 group III	GO:0042116
256	B4DZI4	PLA2G4A	phospholipase A2 group IVA	GO:0042116
257	P47712	PLA2G4A	phospholipase A2 group IVA	GO:0042116
258	P16885	PLCG2	phospholipase C gamma 2	GO:0042116
259	P29590	PML	PML nuclear body scaffold	R-HSA-877300
260	A0A024R328	PRKCD	protein kinase C delta	R-HSA-877300
261	B4DFV1	PRKCD	protein kinase C delta	R-HSA-877300
262	Q05655	PRKCD	protein kinase C delta	R-HSA-877300
263	L7RTI5	PRKCE	protein kinase C epsilon	GO:0042116
264	Q02156	PRKCE	protein kinase C epsilon	GO:0042116
265	P25105	PTAFR	platelet activating factor receptor	R-HSA-877300
266	A8K7N8	PTAFR	platelet activating factor receptor	R-HSA-877300
267	B4DSN5	PTPN1	protein tyrosine phosphatase non-receptor type 1	R-HSA-877300
268	P18031	PTPN1	protein tyrosine phosphatase non-receptor type 1	R-HSA-877300
269	A8K3M3	PTPN1	protein tyrosine phosphatase non-receptor type 1	R-HSA-877300
270	Q06124	PTPN11	protein tyrosine phosphatase non-receptor type 11	R-HSA-877300
271	P17706	PTPN2	protein tyrosine phosphatase non-receptor type 2	R-HSA-877300
272	K7EQG9	PTPN2	protein tyrosine phosphatase non-receptor type 2	R-HSA-877300
273	Q59F91	PTPN2	protein tyrosine phosphatase non-receptor type 2	R-HSA-877300
274	A8K3N4	PTPN2	protein tyrosine phosphatase non-receptor type 2	R-HSA-877300
275	P29350	PTPN6	protein tyrosine phosphatase non-receptor type 6	R-HSA-877300
276	Q53XS4	PTPN6	protein tyrosine phosphatase non-receptor type 6	R-HSA-877300
277	M9MML4	PTPRC	protein tyrosine phosphatase receptor type C	GO:0042116
278	A0A0A0MT22	PTPRC	protein tyrosine phosphatase receptor type C	GO:0042116
279	P08575	PTPRC	protein tyrosine phosphatase receptor type C	GO:0042116
280	X6R433	PTPRC	protein tyrosine phosphatase receptor type C	GO:0042116
281	L7RRS6	RAF1	Raf-1 proto-oncogene, serine/threonine kinase	R-HSA-877300
282	P04049	RAF1	Raf-1 proto-oncogene, serine/threonine kinase	R-HSA-877300
283	A0A0S2Z4L5	RAF1	Raf-1 proto-oncogene, serine/threonine kinase	R-HSA-877300
284	A0A0C4DFP5	RORA	RAR related orphan receptor A	GO:0042116
285	P35398	RORA	RAR related orphan receptor A	GO:0042116
286	A0A0C4DG53	RORA	RAR related orphan receptor A	GO:0042116
287	Q9Y2G9	SBNO2	strawberry notch homolog 2	GO:0042116
288	A0A0B4J2A0	SHPK	sedoheptulokinase	GO:0042116
289	Q9UHJ6	SHPK	sedoheptulokinase	GO:0042116
290	A0A024R474	SLC11A1	solute carrier family 11 member 1	GO:0042116
291	P49279	SLC11A1	solute carrier family 11 member 1	GO:0042116
292	O15105	SMAD7	SMAD family member 7	R-HSA-877300
293	B3KYA8	SMAD7	SMAD family member 7	R-HSA-877300
294	P37840	SNCA	synuclein alpha	GO:0042116
295	H6UYS5	SNCA	synuclein alpha	GO:0042116
296	O15524	SOCS1	suppressor of cytokine signaling 1	R-HSA-877300
297	Q4JHT5	SOCS1	suppressor of cytokine signaling 1	R-HSA-877300
298	O14543	SOCS3	suppressor of cytokine signaling 3	R-HSA-877300
299	Q6FI39	SOCS3	suppressor of cytokine signaling 3	R-HSA-877300
300	P23497	SP100	SP100 nuclear antigen	R-HSA-877300
301	Q6ZMK3	SP100	SP100 nuclear antigen	R-HSA-877300
302	Q05C28	SPACA3	sperm acrosome associated 3	GO:0042116
303	E9PF91	SPACA3	sperm acrosome associated 3	GO:0042116
304	Q8IXA5	SPACA3	sperm acrosome associated 3	GO:0042116
305	A0A080YUZ7	SPACA3	sperm acrosome associated 3	GO:0042116
306	Q53ZR5	SPHK1	sphingosine kinase 1	GO:0042116
307	Q9NYA1	SPHK1	sphingosine kinase 1	GO:0042116
308	A0A024RD91	STAP1	signal transducing adaptor family member 1	GO:0042116
309	Q9ULZ2	STAP1	signal transducing adaptor family member 1	GO:0042116
310	P42224	STAT1	signal transducer and activator of transcription 1	R-HSA-877300
311	Q9UEW8	STK39	serine/threonine kinase 39	GO:0042116
312	Q9BXA5	SUCNR1	succinate receptor 1	GO:0042116
313	A0A024R3Z2	SUMO1	small ubiquitin like modifier 1	R-HSA-877300
314	P63165	SUMO1	small ubiquitin like modifier 1	R-HSA-877300
315	A0A024R273	SYK	spleen associated tyrosine kinase	GO:0042116
316	P43405	SYK	spleen associated tyrosine kinase	GO:0042116
317	A0A024R244	SYK	spleen associated tyrosine kinase	GO:0042116
318	Q9BT88	SYT11	synaptotagmin 11	GO:0042116
319	Q7Z5A8	TAFA3	TAFA chemokine like family member 3	GO:0042116
320	P07996	THBS1	thrombospondin 1	GO:0042116
321	Q8IUC6	TICAM1	TIR domain containing adaptor molecule 1	GO:0042116
322	Q15399	TLR1	toll like receptor 1	GO:0042116
323	A0A0S2Z4S4	TLR2	toll like receptor 2	GO:0042116
324	B3KWR9	TLR2	toll like receptor 2	GO:0042116
325	O60603	TLR2	toll like receptor 2	GO:0042116
326	O15455	TLR3	toll like receptor 3	GO:0042116
327	O00206	TLR4	toll like receptor 4	GO:0042116
328	B2R933	TLR6	toll like receptor 6	GO:0042116
329	Q9Y2C9	TLR6	toll like receptor 6	GO:0042116
330	Q9NR96	TLR9	toll like receptor 9	GO:0042116
331	Q96A25	TMEM106A	transmembrane protein 106A	GO:0042116
332	B7Z779	TMEM106A	transmembrane protein 106A	GO:0042116
333	A0A024R699	TMEM229B	transmembrane protein 229B	GO:0042116
334	Q8NBD8	TMEM229B	transmembrane protein 229B	GO:0042116
335	P01375	TNF	tumor necrosis factor	GO:0042116
336	Q5STB3	TNF	tumor necrosis factor	GO:0042116
337	Q8NFZ5	TNIP2	TNFAIP3 interacting protein 2	GO:0042116
338	D6RGJ2	TNIP2	TNFAIP3 interacting protein 2	GO:0042116
339	Q9NZC2	TREM2	triggering receptor expressed on myeloid cells 2	GO:0042116
340	Q5TCX1	TREM2	triggering receptor expressed on myeloid cells 2	GO:0042116
341	Q5TZT0	TREX1	three prime repair exonuclease 1	GO:0042116
342	Q9NSU2	TREX1	three prime repair exonuclease 1	GO:0042116
343	Q9UDY6	TRIM10	tripartite motif containing 10	R-HSA-877300
344	A0A1U9X8M5	TRIM10	tripartite motif containing 10	R-HSA-877300
345	A0A024R165	TRIM14	tripartite motif containing 14	R-HSA-877300
346	Q14142	TRIM14	tripartite motif containing 14	R-HSA-877300
347	A0A024R3T1	TRIM17	tripartite motif containing 17	R-HSA-877300
348	Q9Y577	TRIM17	tripartite motif containing 17	R-HSA-877300
349	B3KP04	TRIM17	tripartite motif containing 17	R-HSA-877300
350	Q9C040	TRIM2	tripartite motif containing 2	R-HSA-877300
351	P19474	TRIM21	tripartite motif containing 21	R-HSA-877300
352	B4DQS5	TRIM22	tripartite motif containing 22	R-HSA-877300
353	Q8IYM9	TRIM22	tripartite motif containing 22	R-HSA-877300
354	Q14258	TRIM25	tripartite motif containing 25	R-HSA-877300
355	A0A024RCP3	TRIM26	tripartite motif containing 26	R-HSA-877300
356	Q12899	TRIM26	tripartite motif containing 26	R-HSA-877300
357	B7Z5V5	TRIM29	tripartite motif containing 29	R-HSA-877300
358	E9PRL4	TRIM29	tripartite motif containing 29	R-HSA-877300
359	A0A024R3J1	TRIM29	tripartite motif containing 29	R-HSA-877300
360	Q14134	TRIM29	tripartite motif containing 29	R-HSA-877300
361	B7Z8U9	TRIM29	tripartite motif containing 29	R-HSA-877300
362	O75382	TRIM3	tripartite motif containing 3	R-HSA-877300
363	B7Z5Y8	TRIM3	tripartite motif containing 3	R-HSA-877300
364	Q2L6J1	TRIM31	tripartite motif containing 31	R-HSA-877300
365	Q9BZY9	TRIM31	tripartite motif containing 31	R-HSA-877300
366	Q9BYJ4	TRIM34	tripartite motif containing 34	R-HSA-877300
367	E5RGB3	TRIM35	tripartite motif containing 35	R-HSA-877300
368	Q9UPQ4	TRIM35	tripartite motif containing 35	R-HSA-877300
369	A0A024QZY4	TRIM38	tripartite motif containing 38	R-HSA-877300
370	O00635	TRIM38	tripartite motif containing 38	R-HSA-877300
371	Q9H8W5	TRIM45	tripartite motif containing 45	R-HSA-877300
372	Q7Z4K8	TRIM46	tripartite motif containing 46	R-HSA-877300
373	A0A087WUH1	TRIM46	tripartite motif containing 46	R-HSA-877300
374	B7Z4F9	TRIM46	tripartite motif containing 46	R-HSA-877300
375	F5GYK0	TRIM46	tripartite motif containing 46	R-HSA-877300
376	Q8IWZ4	TRIM48	tripartite motif containing 48	R-HSA-877300
377	Q9C035	TRIM5	tripartite motif containing 5	R-HSA-877300
378	Q9C030	TRIM6	tripartite motif containing 6	R-HSA-877300
379	Q9BVG3	TRIM62	tripartite motif containing 62	R-HSA-877300
380	Q6AZZ1	TRIM68	tripartite motif containing 68	R-HSA-877300
381	Q9BZR9	TRIM8	tripartite motif containing 8	R-HSA-877300
382	Q8NER1	TRPV1	transient receptor potential cation channel subfamily V member 1	GO:0042116
383	Q5TCY1	TTBK1	tau tubulin kinase 1	GO:0042116
384	O43914	TYROBP	transmembrane immune signaling adaptor TYROBP	GO:0042116
385	X6RGC9	TYROBP	transmembrane immune signaling adaptor TYROBP	GO:0042116
386	P19320	VCAM1	vascular cell adhesion molecule 1	R-HSA-877300
387	Q9Y279	VSIG4	V-set and immunoglobulin domain containing 4	GO:0042116
388	Q96J92	WNK4	WNK lysine deficient protein kinase 4	GO:0042116
389	A0A024R316	WNT5A	Wnt family member 5A	GO:0042116
390	P41221	WNT5A	Wnt family member 5A	GO:0042116
391	B3KQX9	WNT5A	Wnt family member 5A	GO:0042116
392	P67809	YBX1	Y-box binding protein 1	R-HSA-877300
393	Q5D1E8	ZC3H12A	zinc finger CCCH-type containing 12A	GO:0042116
